# A co-expression network in hexaploid wheat reveals mostly balanced expression and lack of significant gene loss of homeologous meiotic genes upon polyploidization

**DOI:** 10.1101/695759

**Authors:** Abdul Kader Alabdullah, Philippa Borrill, Azahara C. Martin, Ricardo H. Ramirez-Gonzalez, Keywan Hassani-Pak, Cristobal Uauy, Peter Shaw, Graham Moore

## Abstract

Polyploidization has played an important role in plant evolution. However, upon polyploidization the process of meiosis must adapt to ensure the proper segregation of increased numbers of chromosomes to produce balanced gametes. It has been suggested that meiotic gene (MG) duplicates return to a single copy following whole genome duplication to stabilise the polyploid genome. Therefore, upon the polyploidization of wheat, a hexaploid species with three related (homeologous) genomes, the stabilization process may have involved rapid changes in content and expression of MGs on homeologous chromosomes (homeologs). To examine this hypothesis, sets of candidate MGs were identified in wheat using co-expression network analysis and orthology informed approaches. In total, 130 RNA-Seq samples from a range of tissues including wheat meiotic anthers were used to define co-expressed modules of genes. Three modules were significantly correlated with meiotic tissue samples but not with other tissue types. These modules were enriched for GO terms related to cell cycle, DNA replication and chromatin modification, and contained orthologs of known MGs. Overall 74.4 % of genes within these meiosis-related modules had three homeologous copies which was similar to other tissue-related modules. Amongst wheat MGs identified by orthology, rather than co-expression, the majority (93.7 %) were either retained in hexaploid wheat at the same number of copies (78.4 %) or increased in copy number (15.3%) compared to ancestral wheat species. Furthermore, genes within meiosis-related modules showed more balanced expression levels between homeologs than genes in non-meiosis-related modules. Taken together our results do not support extensive gene loss nor changes in homeolog expression of MGs upon wheat polyploidization. The construction of the MG co-expression network allowed identification of hub genes and provided key targets for future studies.

**Author summary:** All flowering plants have undergone a polyploidization event(s) during their evolutionary history. One of the biggest challenges faced by a newly-formed polyploid is meiosis, an essential event for sexual reproduction and fertility. This process must adapt to discriminate between multiple related chromosomes and to ensure their proper segregation to produce fertile gametes. The meiotic mechanisms responsible for the stabilisation of the extant polyploids remain poorly understood except in wheat, where there is now a better understanding of these processes. It has been proposed that meiotic adaptation in established polyploids could involve meiotic gene loss following the event of polyploidization. To test this hypothesis in hexaploid wheat, we have computationally predicted sets of hexaploid wheat meiotic genes based on expression data from different tissue types, including meiotic anther tissue, and orthology informed approaches. We have calculated homeolog expression patterns and number of gene copies for the predicted meiotic genes and compared them with proper control gene sets. Our findings did not support any significant meiotic gene loss upon wheat polyploidization. Furthermore, wheat meiotic genes showed more balanced expression levels between homeologs than non-meiotic genes.
