## Supplementary material for "A co-expression network in hexaploid wheat reveals mostly balanced expression and lack of significant gene loss of homeologous meiotic genes upon polyploidization": S2 Table. The 130 RNA-Seq samples included in the co-expression analysis

### Sheet: WGCNA_metadata
S2 Table. The 130 RNA-Seq samples included in the co-expression analysis. the samples belong to eight different types of tissues (Intermed.tissue).
InternalID	Provider	Sample.IDs	study.title	Sample.accession	Study accession	Variety	Intermed.tissue	Tissue	Age	Stress.Disease
1	A.C.Martin	Trans_Lept_Zygo_CS_1	RNAseq_A_C_Martin	CS+_2_LIB19444_LDI16787	PRJEB25586	Chinese_Spring	Meiotic_anther	CS_Trans_Leptotene_Zygotene	Trans_Leptotene_Zygotene	none
2	A.C.Martin	Trans_Lept_Zygo_CS_2	RNAseq_A_C_Martin	CS+_3_LIB19445_LDI16788	PRJEB25586	Chinese_Spring	Meiotic_anther	CS_Trans_Leptotene_Zygotene	Trans_Leptotene_Zygotene	none
3	A.C.Martin	Trans_Lept_Zygo_CS_3	RNAseq_A_C_Martin	CS+_4_LIB19446_LDI16789	PRJEB25586	Chinese_Spring	Meiotic_anther	CS_Trans_Leptotene_Zygotene	Trans_Leptotene_Zygotene	none
4	A.C.Martin	Trans_Lept_Zygo_WR_1	RNAseq_A_C_Martin	WR+_1_LIB19432_LDI16775	PRJEB25586	CS_Ray_hybrid	Meiotic_anther	WR_Trans_Leptotene_Zygotene	Trans_Leptotene_Zygotene	none
5	A.C.Martin	Trans_Lept_Zygo_WR_2	RNAseq_A_C_Martin	WR+_2_LIB19433_LDI16776	PRJEB25586	CS_Ray_hybrid	Meiotic_anther	WR_Trans_Leptotene_Zygotene	Trans_Leptotene_Zygotene	none
6	A.C.Martin	Trans_Lept_Zygo_WR_3	RNAseq_A_C_Martin	WR+_3_LIB19434_LDI16777	PRJEB25586	CS_Ray_hybrid	Meiotic_anther	WR_Trans_Leptotene_Zygotene	Trans_Leptotene_Zygotene	none
7	A.C.Martin	Trans_Lept_Zygo_WWRR_1	RNAseq_A_C_Martin	WWRR+_1_LIB19438_LDI16781	PRJEB25586	CS_Ray_hybrid	Meiotic_anther	WWRR_Trans_Leptotene_Zygotene	Trans_Leptotene_Zygotene	none
8	A.C.Martin	Trans_Lept_Zygo_WWRR_2	RNAseq_A_C_Martin	WWRR+_2_LIB19439_LDI16782	PRJEB25586	CS_Ray_hybrid	Meiotic_anther	WWRR_Trans_Leptotene_Zygotene	Trans_Leptotene_Zygotene	none
9	A.C.Martin	Trans_Lept_Zygo_WWRR_3	RNAseq_A_C_Martin	WWRR+_3_LIB19440_LDI16783	PRJEB25586	CS_Ray_hybrid	Meiotic_anther	WWRR_Trans_Leptotene_Zygotene	Trans_Leptotene_Zygotene	none
10	P.Sourdille	Latent_Lepto_rep1	RNAseq_P_Sourdille	NG-5789_1A_lib7482	https://urgi.versailles.inra.fr/files/RNASeqWheat/Meiosis/	Chinese_Spring	Meiotic_anther	Latent_Leptotene	Latent_Leptotene	none
11	P.Sourdille	Latent_Lepto_rep2	RNAseq_P_Sourdille	NG-5789_1B_lib7486	https://urgi.versailles.inra.fr/files/RNASeqWheat/Meiosis/	Chinese_Spring	Meiotic_anther	Latent_Leptotene	Latent_Leptotene	none
12	P.Sourdille	Zygo_Pachy_rep1	RNAseq_P_Sourdille	NG-5789_3A_lib7484	https://urgi.versailles.inra.fr/files/RNASeqWheat/Meiosis/	Chinese_Spring	Meiotic_anther	Zygotene_Pachytene	Zygotene_Pachytene	none
13	P.Sourdille	Zygo_Pachy_rep2	RNAseq_P_Sourdille	NG-5789_3B_lib7488	https://urgi.versailles.inra.fr/files/RNASeqWheat/Meiosis/	Chinese_Spring	Meiotic_anther	Zygotene_Pachytene	Zygotene_Pachytene	none
14	P.Sourdille	Diplo_Dia_rep1	RNAseq_P_Sourdille	NG-5789_2A_lib7483	https://urgi.versailles.inra.fr/files/RNASeqWheat/Meiosis/	Chinese_Spring	Meiotic_anther	Diplotene_Diakinesis	Diplotene_Diakinesis	none
15	P.Sourdille	Diplo_Dia_rep2	RNAseq_P_Sourdille	NG-5789_2B_lib7487	https://urgi.versailles.inra.fr/files/RNASeqWheat/Meiosis/	Chinese_Spring	Meiotic_anther	Diplotene_Diakinesis	Diplotene_Diakinesis	none
16	P.Sourdille	MetaphaseI_rep1	RNAseq_P_Sourdille	NG-5789_4A_lib7485	https://urgi.versailles.inra.fr/files/RNASeqWheat/Meiosis/	Chinese_Spring	Meiotic_anther	MetaphaseI	MetaphaseI	none
17	P.Sourdille	MetaphaseI_rep2	RNAseq_P_Sourdille	NG-5789_4B_lib7489	https://urgi.versailles.inra.fr/files/RNASeqWheat/Meiosis/	Chinese_Spring	Meiotic_anther	MetaphaseI	MetaphaseI	none
18	B. Chalhoub	N_AWW_clean	Aneuploidy	N_AWW_clean	PRJEB25593	Chinese_Spring	Leaves	Leaves	seven leaf stage	none
19	B. Chalhoub	P_AWW_clean	Aneuploidy	P_AWW_clean	PRJEB25593	Chinese_Spring	Leaves	Leaves	seven leaf stage	none
20	B. Chalhoub	Q_AWW_clean	Aneuploidy	Q_AWW_clean	PRJEB25593	Chinese_Spring	Leaves	Leaves	seven leaf stage	none
21	B. Chalhoub	Q_BFL_noribo	Aneuploidy	Q_BFL_noribo	PRJEB25593	Chinese_Spring	Leaves	Leaves	seven leaf stage	none
22	B. Chalhoub	NN_AWW_noribo	Aneuploidy	NN_AWW_noribo	PRJEB25593	Chinese_Spring	Roots	Roots	seven leaf stage	none
23	B. Chalhoub	PP_AWW_noribo	Aneuploidy	PP_AWW_noribo	PRJEB25593	Chinese_Spring	Roots	Roots	seven leaf stage	none
24	B. Chalhoub	QQ_AWW_noribo	Aneuploidy	QQ_AWW_noribo	PRJEB25593	Chinese_Spring	Roots	Roots	seven leaf stage	none
25	SRA	grain_Z71_rep1	choulet_URGI	grain_Z71_rep1	choulet_URGI	Chinese_Spring	Grain	Grain	2 dpa	none
26	SRA	grain_Z71_rep2	choulet_URGI	grain_Z71_rep2	choulet_URGI	Chinese_Spring	Grain	Grain	2 dpa	none
27	SRA	grain_Z75_rep1	choulet_URGI	grain_Z75_rep1	choulet_URGI	Chinese_Spring	Grain	Grain	14 dpa	none
28	SRA	grain_Z75_rep2	choulet_URGI	grain_Z75_rep2	choulet_URGI	Chinese_Spring	Grain	Grain	14 dpa	none
29	SRA	grain_Z85_rep1	choulet_URGI	grain_Z85_rep1	choulet_URGI	Chinese_Spring	Grain	Grain	30 dpa	none
30	SRA	grain_Z85_rep2	choulet_URGI	grain_Z85_rep2	choulet_URGI	Chinese_Spring	Grain	Grain	30 dpa	none
31	SRA	leaf_Z10_rep1	choulet_URGI	leaf_Z10_rep1	choulet_URGI	Chinese_Spring	Leaves	Leaves	seedling stage	none
32	SRA	leaf_Z10_rep2	choulet_URGI	leaf_Z10_rep2	choulet_URGI	Chinese_Spring	Leaves	Leaves	seedling stage	none
33	SRA	leaf_Z23_rep1	choulet_URGI	leaf_Z23_rep1	choulet_URGI	Chinese_Spring	Leaves	Leaves	tillering stage	none
34	SRA	leaf_Z23_rep2	choulet_URGI	leaf_Z23_rep2	choulet_URGI	Chinese_Spring	Leaves	Leaves	tillering stage	none
35	SRA	leaf_Z71_rep1	choulet_URGI	leaf_Z71_rep1	choulet_URGI	Chinese_Spring	Leaves	Leaves	2 dpa	none
36	SRA	leaf_Z71_rep2	choulet_URGI	leaf_Z71_rep2	choulet_URGI	Chinese_Spring	Leaves	Leaves	2 dpa	none
37	SRA	stem_Z30_rep1	choulet_URGI	stem_Z30_rep1	choulet_URGI	Chinese_Spring	Stem	Stem	1 cm spike	none
38	SRA	stem_Z30_rep2	choulet_URGI	stem_Z30_rep2	choulet_URGI	Chinese_Spring	Stem	Stem	1 cm spike	none
39	SRA	stem_Z32_rep1	choulet_URGI	stem_Z32_rep1	choulet_URGI	Chinese_Spring	Stem	Stem	two nodes detectable	none
40	SRA	stem_Z32_rep2	choulet_URGI	stem_Z32_rep2	choulet_URGI	Chinese_Spring	Stem	Stem	two nodes detectable	none
41	SRA	stem_Z65_rep1	choulet_URGI	stem_Z65_rep1	choulet_URGI	Chinese_Spring	Stem	Stem	anthesis	none
42	SRA	stem_Z65_rep2	choulet_URGI	stem_Z65_rep2	choulet_URGI	Chinese_Spring	Stem	Stem	anthesis	none
43	SRA	root_Z10_rep1	choulet_URGI	root_Z10_rep1	choulet_URGI	Chinese_Spring	Roots	Roots	seedling stage	none
44	SRA	root_Z10_rep2	choulet_URGI	root_Z10_rep2	choulet_URGI	Chinese_Spring	Roots	Roots	seedling stage	none
45	SRA	root_Z13_rep1	choulet_URGI	root_Z13_rep1	choulet_URGI	Chinese_Spring	Roots	Roots	three leaf stage	none
46	SRA	root_Z13_rep2	choulet_URGI	root_Z13_rep2	choulet_URGI	Chinese_Spring	Roots	Roots	three leaf stage	none
47	SRA	root_Z39_rep1	choulet_URGI	root_Z39_rep1	choulet_URGI	Chinese_Spring	Roots	Roots	flag leaf stage	none
48	SRA	root_Z39_rep2	choulet_URGI	root_Z39_rep2	choulet_URGI	Chinese_Spring	Roots	Roots	flag leaf stage	none
49	SRA	spike_Z65_rep1	choulet_URGI	spike_Z65_rep1	choulet_URGI	Chinese_Spring	Spike	Spike	anthesis	none
50	SRA	spike_Z65_rep2	choulet_URGI	spike_Z65_rep2	choulet_URGI	Chinese_Spring	Spike	Spike	anthesis	none
51	C.Pozniak	HI.3206.006.Index_2.CS_125RNA_14d_Leaf8	CS_methylome	HI.3206.006.Index_2.CS_125RNA_14d_Leaf8	CS_methylome	Chinese_Spring	Leaves	Leaves	14 days	none
52	C.Pozniak	HI.3206.006.Index_6.CS_125RNA_14d_Leaf9	CS_methylome	HI.3206.006.Index_6.CS_125RNA_14d_Leaf9	CS_methylome	Chinese_Spring	Leaves	Leaves	14 days	none
53	C.Pozniak	HI.3206.006.Index_15.CS_125RNA_14d_Leaf10	CS_methylome	HI.3206.006.Index_15.CS_125RNA_14d_Leaf10	CS_methylome	Chinese_Spring	Leaves	Leaves	14 days	none
54	C.Pozniak	HI.3671.002.Index_16.CS_150RNA_14d_leaf2	CS_methylome	HI.3671.002.Index_16.CS_150RNA_14d_leaf2	CS_methylome	Chinese_Spring	Leaves	Leaves	14 days	none
55	C.Pozniak	HI.3671.002.Index_4.CS_150RNA_14d_leaf6	CS_methylome	HI.3671.002.Index_4.CS_150RNA_14d_leaf6	CS_methylome	Chinese_Spring	Leaves	Leaves	14 days	none
56	C.Pozniak	HI.3206.006.Index_5.CS_125RNA_14d_Root8	CS_methylome	HI.3206.006.Index_5.CS_125RNA_14d_Root8	CS_methylome	Chinese_Spring	Roots	Roots	14 days	none
57	C.Pozniak	HI.3206.006.Index_19.CS_125RNA_14d_Root10	CS_methylome	HI.3206.006.Index_19.CS_125RNA_14d_Root10	CS_methylome	Chinese_Spring	Roots	Roots	14 days	none
58	C.Pozniak	HI.3671.002.Index_18.CS_150RNA_14d_root2	CS_methylome	HI.3671.002.Index_18.CS_150RNA_14d_root2	CS_methylome	Chinese_Spring	Roots	Roots	14 days	none
59	C.Pozniak	HI.3671.002.Index_12.CS_150RNA_14d_root6	CS_methylome	HI.3671.002.Index_12.CS_150RNA_14d_root6	CS_methylome	Chinese_Spring	Roots	Roots	14 days	none
60	C.Pozniak	HI.3206.006.Index_7.CS_125RNA_14d_Root9	CS_methylome	HI.3206.006.Index_7.CS_125RNA_14d_Root9	CS_methylome	Chinese_Spring	Roots	Roots	14 days	none
61	C.Pozniak	HI.3671.002.Index_2.CS_150RNA_spike1	CS_methylome	HI.3671.002.Index_2.CS_150RNA_spike1	CS_methylome	Chinese_Spring	Spike	Spike	anthesis	none
62	C.Pozniak	HI.3671.002.Index_7.CS_150RNA_spike2	CS_methylome	HI.3671.002.Index_7.CS_150RNA_spike2	CS_methylome	Chinese_Spring	Spike	Spike	anthesis	none
63	C.Pozniak	HI.3671.002.Index_19.CS_150RNA_spike3	CS_methylome	HI.3671.002.Index_19.CS_150RNA_spike3	CS_methylome	Chinese_Spring	Spike	Spike	anthesis	none
64	Vijay Tiwari & Raju Datla	DF7	CS_spike	DF7	PRJNA436817	Chinese_Spring	Floral_parts	Pistil	Late_anthesis	none
65	Vijay Tiwari & Raju Datla	DF8	CS_spike	DF8	PRJNA436817	Chinese_Spring	Floral_parts	Pistil	Early_anthesis	none
66	Vijay Tiwari & Raju Datla	DF21	CS_spike	DF21	PRJNA436817	Chinese_Spring	Floral_parts	Pistil	Late_anthesis	none
67	Vijay Tiwari & Raju Datla	DF22	CS_spike	DF22	PRJNA436817	Chinese_Spring	Floral_parts	Pistil	Early_anthesis	none
68	Vijay Tiwari & Raju Datla	DF4	CS_spike	DF4	PRJNA436817	Chinese_Spring	Spike	Spike	booting	none
69	Vijay Tiwari & Raju Datla	DF5	CS_spike	DF5	PRJNA436817	Chinese_Spring	Spike	Spike	Ear emergence	none
70	Vijay Tiwari & Raju Datla	DF6	CS_spike	DF6	PRJNA436817	Chinese_Spring	Spike	Spike	Ear emergence	none
71	Vijay Tiwari & Raju Datla	DF18	CS_spike	DF18	PRJNA436817	Chinese_Spring	Spike	Spike	booting	none
72	Vijay Tiwari & Raju Datla	DF19	CS_spike	DF19	PRJNA436817	Chinese_Spring	Spike	Spike	Ear emergence	none
73	Vijay Tiwari & Raju Datla	DF20	CS_spike	DF20	PRJNA436817	Chinese_Spring	Spike	Spike	Ear emergence	none
74	M. Davey BCS	Sample_160A	Development	Sample_160A	PRJEB25639	BCS cv_1	Floral_parts	Anther	anthesis	none
75	M. Davey BCS	Sample_161A	Development	Sample_161A	PRJEB25639	BCS cv_1	Floral_parts	Anther	anthesis	none
76	M. Davey BCS	Sample_162A	Development	Sample_162A	PRJEB25639	BCS cv_1	Floral_parts	Anther	anthesis	none
77	SRA	DRR003155	DRP000768	DRR003155	DRP000768	Chinese_Spring	Shoots	Shoots	24 days	none
78	SRA	DRR003154	DRP000768	DRR003154	DRP000768	Chinese_Spring	Shoots	Shoots	24 days	none
79	SRA	DRR003156	DRP000768	DRR003156	DRP000768	Chinese_Spring	Shoots	Shoots	24 days	none
80	SRA	DRR003149	DRP000768	DRR003149	DRP000768	Chinese_Spring	Roots	Roots	24 days	none
81	SRA	DRR003148	DRP000768	DRR003148	DRP000768	Chinese_Spring	Roots	Roots	24 days	none
82	SRA	DRR003150	DRP000768	DRR003150	DRP000768	Chinese_Spring	Roots	Roots	24 days	none
83	SRA	ERR392055	ERP004505	ERR392055	ERP004505	Chinese_Spring	Grain	Grain	10 dpa	none
84	SRA	ERR392075	ERP004505	ERR392075	ERP004505	Chinese_Spring	Grain	Grain	20 dpa	none
85	SRA	ERR392076	ERP004505	ERR392076	ERP004505	Chinese_Spring	Grain	Grain	20 dpa	none
86	SRA	ERR392066	ERP004505	ERR392066	ERP004505	Chinese_Spring	Grain	Grain	30 dpa	none
87	SRA	ERR392068	ERP004505	ERR392068	ERP004505	Chinese_Spring	Grain	Grain	20 dpa	none
88	SRA	ERR392084	ERP004505	ERR392084	ERP004505	Chinese_Spring	Grain	Grain	20 dpa	none
89	SRA	ERR392065	ERP004505	ERR392065	ERP004505	Chinese_Spring	Grain	Grain	30 dpa	none
90	SRA	ERR392070	ERP004505	ERR392070	ERP004505	Chinese_Spring	Grain	Grain	20 dpa	none
91	SRA	ERR392060	ERP004505	ERR392060	ERP004505	Chinese_Spring	Grain	Grain	30 dpa	none
92	SRA	ERR392073	ERP004505	ERR392073	ERP004505	Chinese_Spring	Grain	Grain	20 dpa	none
93	SRA	ERR392077	ERP004505	ERR392077	ERP004505	Chinese_Spring	Grain	Grain	20 dpa	none
94	SRA	ERR392071	ERP004505	ERR392071	ERP004505	Chinese_Spring	Grain	Grain	30 dpa	none
95	SRA	ERR392057	ERP004505	ERR392057	ERP004505	Chinese_Spring	Grain	Grain	10 dpa	none
96	SRA	ERR392080	ERP004505	ERR392080	ERP004505	Chinese_Spring	Grain	Grain	20 dpa	none
97	SRA	ERR392083	ERP004505	ERR392083	ERP004505	Chinese_Spring	Grain	Grain	20 dpa	none
98	SRA	ERR392058	ERP004505	ERR392058	ERP004505	Chinese_Spring	Grain	Grain	20 dpa	none
99	SRA	ERR392063	ERP004505	ERR392063	ERP004505	Chinese_Spring	Grain	Grain	20 dpa	none
100	SRA	ERR392074	ERP004505	ERR392074	ERP004505	Chinese_Spring	Grain	Grain	20 dpa	none
101	SRA	ERR392061	ERP004505	ERR392061	ERP004505	Chinese_Spring	Grain	Grain	10 dpa	none
102	SRA	ERR392072	ERP004505	ERR392072	ERP004505	Chinese_Spring	Grain	Grain	10 dpa	none
103	SRA	ERR392056	ERP004505	ERR392056	ERP004505	Chinese_Spring	Grain	Grain	20 dpa	none
104	SRA	ERR392064	ERP004505	ERR392064	ERP004505	Chinese_Spring	Grain	Grain	20 dpa	none
105	SRA	ERR392079	ERP004505	ERR392079	ERP004505	Chinese_Spring	Grain	Grain	30 dpa	none
106	SRA	ERR392081	ERP004505	ERR392081	ERP004505	Chinese_Spring	Grain	Grain	20 dpa	none
107	SRA	ERR392078	ERP004505	ERR392078	ERP004505	Chinese_Spring	Grain	Grain	20 dpa	none
108	SRA	ERR392059	ERP004505	ERR392059	ERP004505	Chinese_Spring	Grain	Grain	20 dpa	none
109	SRA	ERR392067	ERP004505	ERR392067	ERP004505	Chinese_Spring	Grain	Grain	30 dpa	none
110	SRA	ERR392069	ERP004505	ERR392069	ERP004505	Chinese_Spring	Grain	Grain	30 dpa	none
111	SRA	ERR392082	ERP004505	ERR392082	ERP004505	Chinese_Spring	Grain	Grain	20 dpa	none
112	SRA	ERR392062	ERP004505	ERR392062	ERP004505	Chinese_Spring	Grain	Grain	30 dpa	none
113	SRA	ERR1598033	ERP016738	ERR1598033	ERP016738	Chinese_Spring	Grain	Grain	milk grain stage	none
114	SRA	ERR1598031	ERP016738	ERR1598031	ERP016738	Chinese_Spring	Stem	Stem	milk grain stage	none
115	SRA	ERR1598030	ERP016738	ERR1598030	ERP016738	Chinese_Spring	Leaves	Leaves	seven leaf stage	none
116	SRA	ERR1598028	ERP016738	ERR1598028	ERP016738	Chinese_Spring	Shoots	Shoots	4 days	none
117	SRA	ERR1598029	ERP016738	ERR1598029	ERP016738	Chinese_Spring	Roots	Roots	three leaf stage	none
118	SRA	ERR1598032	ERP016738	ERR1598032	ERP016738	Chinese_Spring	Spike	Spike	Ear emergence	none
119	SRA	SRR947005	SRP028357	SRR947005	SRP028357	Chinese_Spring	Shoots	Shoots	fifth leaf stage	none
120	SRA	SRR946453	SRP028357	SRR946453	SRP028357	Chinese_Spring	Shoots	Shoots	fifth leaf stage	none
121	SRA	SRR947016	SRP028357	SRR947016	SRP028357	Chinese_Spring	Roots	Roots	fifth leaf stage	none
122	SRA	SRR946457	SRP028357	SRR946457	SRP028357	Chinese_Spring	Roots	Roots	fifth leaf stage	none
123	SRA	SRR2584341	SRP064598	SRR2584341	SRP064598	Svilena	Floral_parts	Microspores	microspore	none
124	SRA	SRR2584319	SRP064598	SRR2584319	SRP064598	Svilena	Floral_parts	Microspores	microspore	none
125	SRA	SRR2584304	SRP064598	SRR2584304	SRP064598	Svilena	Floral_parts	Microspores	microspore	none
126	SRA	SRR3068482	SRP067916	SRR3068482	SRP067916	Chinese_Spring	Leaves	Leaves	30 dpa	none
127	SRA	SRR3068481	SRP067916	SRR3068481	SRP067916	Chinese_Spring	Leaves	Leaves	25 dpa	none
128	SRA	SRR3068477	SRP067916	SRR3068477	SRP067916	Chinese_Spring	Leaves	Leaves	15 dpa	none
129	SRA	SRR3068439	SRP067916	SRR3068439	SRP067916	Chinese_Spring	Leaves	Leaves	anthesis	none
130	SRA	SRR3068387	SRP067916	SRR3068387	SRP067916	Chinese_Spring	Leaves	Leaves	Ear emergence	none
