## Supplementary material for "A co-expression network in hexaploid wheat reveals mostly balanced expression and lack of significant gene loss of homeologous meiotic genes upon polyploidization": S5 Table. Gene IDs of wheat orthologs of known meiotic genes in other plants species

### Sheet: Gene IDs of wheat orthologs
S5 Table. Gene IDs of wheat orthologs of known meiotic genes in other plants species.
	Gene ID	Gene name	Oryza sativa homolog	Arabidopsis thaliana homolog	Expected function in wheat	Orthology prediction confidence in EnsemblPlants
1	TraesCS1A02G445500	TaAGO9	NA (ZmAGO104)	AtAGO9	Meiotic entry	high confidence
2	TraesCS1B02G480100	TaAGO9	NA (ZmAGO104)	AtAGO9	Meiotic entry	high confidence
3	TraesCS1D02G453600	TaAGO9	NA (ZmAGO104)	AtAGO9	Meiotic entry	high confidence
4	TraesCS7A02G533100	TaAGO9	NA (ZmAGO104)	AtAGO9	Meiotic entry	high confidence
5	TraesCS7B02G450200	TaAGO9	NA (ZmAGO104)	AtAGO9	Meiotic entry	high confidence
6	TraesCS7B02G450300	TaAGO9	NA (ZmAGO104)	AtAGO9	Meiotic entry	high confidence
7	TraesCS7D02G520400	TaAGO9	NA (ZmAGO104)	AtAGO9	Meiotic entry	high confidence
8	TraesCS3A02G188400	TaAGO9	NA	AtAGO9	Meiotic entry	low confidence
9	TraesCS3B02G217300	TaAGO9	NA	AtAGO9	Meiotic entry	low confidence
10	TraesCS3D02G191600	TaAGO9	NA	AtAGO9	Meiotic entry	low confidence
11	TraesCS7A02G521000	TaAGO9	NA	AtAGO9	Meiotic entry	low confidence
12	TraesCS7B02G373400	TaAGO9	NA	AtAGO9	Meiotic entry	low confidence
13	TraesCS7B02G437700	TaAGO9	NA	AtAGO9	Meiotic entry	low confidence
14	TraesCS7B02G437900	TaAGO9	NA	AtAGO9	Meiotic entry	low confidence
15	TraesCS7D02G458800	TaAGO9	NA	AtAGO9	Meiotic entry	low confidence
16	TraesCS7D02G458900	TaAGO9	NA	AtAGO9	Meiotic entry	low confidence
17	TraesCS5A02G370900	TaAM1	OsAM1, AMEIOTIC1	DYAD, SWI1, SWITCH1	Prophase I progression (Leptotene–zygotene transition)	Ensembl BLAST
18	TraesCS5B02G373300	TaAM1	OsAM1, AMEIOTIC1	DYAD, SWI1, SWITCH1	Prophase I progression (Leptotene–zygotene transition)	Ensembl BLAST
19	TraesCS5D02G380600	TaAM1	OsAM1, AMEIOTIC1	DYAD, SWI1, SWITCH1	Prophase I progression (Leptotene–zygotene transition)	Ensembl BLAST
20	TraesCS1B02G333100	TaARP6	NA	ARP6, ATARP6, ESD1, SUF3	Promotion of CO formation	high confidence
21	TraesCS2A02G585700	TaARP6	NA	ARP6, ATARP6, ESD1, SUF3	Promotion of CO formation	high confidence
22	TraesCS2B02G597500	TaARP6	NA	ARP6, ATARP6, ESD1, SUF3	Promotion of CO formation	high confidence
23	TraesCS2D02G600800	TaARP6	NA	ARP6, ATARP6, ESD1, SUF3	Promotion of CO formation	high confidence
24	TraesCS5A02G286500	TaASY1	PAIR2	ASY1, ASY2	Axial element-associated protein	high confidence
25	TraesCS5B02G285800	TaASY1	PAIR2	ASY1, ASY2	Axial element-associated protein	high confidence
26	TraesCS5D02G294100	TaASY1	PAIR2	ASY1, ASY2	Axial element-associated protein	high confidence
27	TraesCS5A02G304300	TaASY1	NA	ASY1, ASY2	Axial element-associated protein	low confidence
28	TraesCS2A02G016400	TaASY3	PAIR3	ASY3	Axial element-associated protein	high confidence
29	TraesCS2B02G024400	TaASY3	PAIR3	ASY3	Axial element-associated protein	high confidence
30	TraesCS2D02G017900	TaASY3	PAIR3	ASY3	Axial element-associated protein	high confidence
31	TraesCS5A02G042200	TaASY3	PAIR3	ASY3	Axial element-associated protein	high confidence
32	TraesCS5A02G092700	TaASY3	PAIR3	ASY3	Axial element-associated protein	high confidence
33	TraesCS5B02G045200	TaASY3	PAIR3	ASY3	Axial element-associated protein	high confidence
34	TraesCS5B02G098800	TaASY3	PAIR3	ASY3	Axial element-associated protein	high confidence
35	TraesCS5D02G050300	TaASY3	PAIR3	ASY3	Axial element-associated protein	high confidence
36	TraesCS5D02G105000	TaASY3	PAIR3	ASY3	Axial element-associated protein	high confidence
37	TraesCS1A02G329400	TaATM	NA	AtATM, ATM, PIG1	SPO 11 -induced DSB repair	Ensembl BLAST
38	TraesCS1B02G342800	TaATM	NA	AtATM, ATM, PIG1	SPO 11 -induced DSB repair	Ensembl BLAST
39	TraesCS1D02G331500	TaATM	NA	AtATM, ATM, PIG1	SPO 11 -induced DSB repair	Ensembl BLAST
40	TraesCS7A02G543400	TaATR	NA	AtATR, ATR, AtRAD3	SPO 11 -induced DSB repair	high confidence
41	TraesCS7B02G465500	TaATR	NA	AtATR, ATR, AtRAD3	SPO 11 -induced DSB repair	high confidence
42	TraesCS7D02G529300	TaATR	NA	AtATR, ATR, AtRAD3	SPO 11 -induced DSB repair	high confidence
43	TraesCS1B02G298500	TaATR	NA	AtATR, ATR, AtRAD3	SPO 11 -induced DSB repair	low confidence
44	TraesCS5A02G318500	TaAXR1	NA	AXR1	Regulation of CO distribution	high confidence
45	TraesCS5A02G476800	TaAXR1	NA	AXR1	Regulation of CO distribution	high confidence
46	TraesCS5B02G319000	TaAXR1	NA	AXR1	Regulation of CO distribution	high confidence
47	TraesCS5B02G489700	TaAXR1	NA	AXR1	Regulation of CO distribution	high confidence
48	TraesCS5D02G324800	TaAXR1	NA	AXR1	Regulation of CO distribution	high confidence
49	TraesCS5D02G490100	TaAXR1	NA	AXR1	Regulation of CO distribution	high confidence
50	TraesCS3A02G099300	TaBRCA2	NA	BRCA2B, BRCA2A	SPO 11 -induced DSB repair	high confidence
51	TraesCS3B02G115500	TaBRCA2	NA	BRCA2B, BRCA2A	SPO 11 -induced DSB repair	high confidence
52	TraesCS3D02G099600	TaBRCA2	NA	BRCA2B, BRCA2A	SPO 11 -induced DSB repair	high confidence
53	TraesCS2A02G226000	TaBRK1	OsBRK1	NA	Centromeric cohesion protection	high confidence
54	TraesCS2B02G249400	TaBRK1	OsBRK1	NA	Centromeric cohesion protection	high confidence
55	TraesCS3A02G198600	TaBVF1	OsBVF1	NA	DSB formation	high confidence
56	TraesCS3B02G227200	TaBVF1	OsBVF1	NA	DSB formation	high confidence
57	TraesCS3D02G196500	TaBVF1	OsBVF1	NA	DSB formation	high confidence
58	TraesCS4A02G189900	TaCDC45	NA	AtCDC45	Meiotic entry	high confidence
59	TraesCS4B02G129200	TaCDC45	NA	AtCDC45	Meiotic entry	high confidence
60	TraesCS4D02G123200	TaCDC45	NA	AtCDC45	Meiotic entry	high confidence
61	TraesCS5A02G142600	TaCDC45	NA	AtCDC45	Meiotic entry	high confidence
62	TraesCS5B02G141300	TaCDC45	NA	AtCDC45	Meiotic entry	high confidence
63	TraesCS5D02G149500	TaCDC45	NA	AtCDC45	Meiotic entry	high confidence
64	TraesCS4B02G353600	TaCDKA1	NA	CDKA1, CDC2, CDC2A, CDC2AAT, CDK2, CDKA;1	Meiotic cell cycle control	low confidence
65	TraesCS4D02G347600	TaCDKA1	NA	CDKA1, CDC2, CDC2A, CDC2AAT, CDK2, CDKA;1	Meiotic cell cycle control	low confidence
66	TraesCS5A02G521700	TaCDKA1	NA	CDKA1, CDC2, CDC2A, CDC2AAT, CDK2, CDKA;1	Meiotic cell cycle control	low confidence
67	TraesCS1A02G306400	TaCENH3	NA	CENH3, HTR12	Chromosome segregation	high confidence
68	TraesCS1A02G306500	TaCENH3	NA	CENH3, HTR12	Chromosome segregation	high confidence
69	TraesCS1B02G317200	TaCENH3	NA	CENH3, HTR12	Chromosome segregation	high confidence
70	TraesCS1B02G317300	TaCENH3	NA	CENH3, HTR12	Chromosome segregation	high confidence
71	TraesCS1B02G317400	TaCENH3	NA	CENH3, HTR12	Chromosome segregation	high confidence
72	TraesCS1D02G306100	TaCENH3	NA	CENH3, HTR12	Chromosome segregation	high confidence
73	TraesCS3A02G124100	TaCOM1	OsCOM1	AtCOM1, AtGR1, COM1, GR1	SPO 11 -induced DSB repair	high confidence
74	TraesCS3B02G143800	TaCOM1	OsCOM1	AtCOM1, AtGR1, COM1, GR1	SPO 11 -induced DSB repair	high confidence
75	TraesCS3D02G125600	TaCOM1	OsCOM1	AtCOM1, AtGR1, COM1, GR1	SPO 11 -induced DSB repair	high confidence
76	TraesCS2A02G355100	TaCTF7	NA	AtCTF7, CTF7, ECO1	Sister chromatid cohesion establishment	high confidence
77	TraesCS2B02G373200	TaCTF7	NA	AtCTF7, CTF7, ECO1	Sister chromatid cohesion establishment	high confidence
78	TraesCS2D02G353200	TaCTF7	NA	AtCTF7, CTF7, ECO1	Sister chromatid cohesion establishment	high confidence
79	TraesCS1A02G138300	TaCYCA1	NA	CYCA1, CYCA1;2, DYP, TAM	Meiotic cell cycle control	high confidence
80	TraesCS1B02G151800	TaCYCA1	NA	CYCA1, CYCA1;2, DYP, TAM	Meiotic cell cycle control	high confidence
81	TraesCS1D02G134100	TaCYCA1	NA	CYCA1, CYCA1;2, DYP, TAM	Meiotic cell cycle control	high confidence
82	TraesCS3A02G157000	TaCYCA1	NA	CYCA1, CYCA1;2, DYP, TAM	Meiotic cell cycle control	high confidence
83	TraesCS3B02G183400	TaCYCA1	NA	CYCA1, CYCA1;2, DYP, TAM	Meiotic cell cycle control	high confidence
84	TraesCS3D02G164600	TaCYCA1	NA	CYCA1, CYCA1;2, DYP, TAM	Meiotic cell cycle control	high confidence
85	TraesCS5A02G133000	TaDMC1	OsDMC1A, OsDMC1B	ATDMC1, DMC1, ARLIM15	IH bias DSB repair	high confidence
86	TraesCS5B02G131900	TaDMC1	OsDMC1A, OsDMC1B	ATDMC1, DMC1, ARLIM15	IH bias DSB repair	high confidence
87	TraesCS5D02G141200	TaDMC1	OsDMC1A, OsDMC1B	ATDMC1, DMC1, ARLIM15	IH bias DSB repair	high confidence
88	TraesCS2A02G163200	TaDTM1	OsDTM1	NA	Prophase I progression	high confidence
89	TraesCS2B02G189000	TaDTM1	OsDTM1	NA	Prophase I progression	high confidence
90	TraesCS2D02G170100	TaDTM1	OsDTM1	NA	Prophase I progression	high confidence
91	TraesCS2A02G442500	TaEAT1	OsEAT1, DTD	NA	Activates meiotic small RNA biogenesis	high confidence
92	TraesCS2A02G442700	TaEAT1	OsEAT1, DTD	NA	Activates meiotic small RNA biogenesis	high confidence
93	TraesCS2B02G463800	TaEAT1	OsEAT1, DTD	NA	Activates meiotic small RNA biogenesis	high confidence
94	TraesCS2D02G441800	TaEAT1	OsEAT1, DTD	NA	Activates meiotic small RNA biogenesis	high confidence
95	TraesCS2A02G514800	TaEME1B	NA	AtEME1A, AtEME1B	Class II CO pathway	low confidence
96	TraesCS2B02G542900	TaEME1B	NA	AtEME1A, AtEME1B	Class II CO pathway	low confidence
97	TraesCS2B02G543100	TaEME1B	NA	AtEME1A, AtEME1B	Class II CO pathway	low confidence
98	TraesCS2D02G516200	TaEME1B	NA	AtEME1A, AtEME1B	Class II CO pathway	low confidence
99	TraesCS2D02G516300	TaEME1B	NA	AtEME1A, AtEME1B	Class II CO pathway	low confidence
100	TraesCS2A02G277500	TaESP	NA	AESP, ESP, RSW4	Sister chromatid cohesion release	high confidence
101	TraesCS6B02G356900	TaESP	NA	AESP, ESP, RSW4	Sister chromatid cohesion release	high confidence
102	TraesCS6D02G306100	TaESP	NA	AESP, ESP, RSW4	Sister chromatid cohesion release	high confidence
103	TraesCS3A02G097200	TaETG1	NA	ETG1	Sister chromatid cohesion establishment	high confidence
104	TraesCS3B02G112900	TaETG1	NA	ETG1	Sister chromatid cohesion establishment	high confidence
105	TraesCS3D02G097700	TaETG1	NA	ETG1	Sister chromatid cohesion establishment	high confidence
106	TraesCS3A02G319700	TaExo1	OsExo1	NA	DSB repair	high confidence
107	TraesCS3B02G346600	TaExo1	OsExo1	NA	DSB repair	high confidence
108	TraesCS3D02G311400	TaExo1	OsExo1	NA	DSB repair	high confidence
109	TraesCS4A02G217700	TaFANCM	OsFANCM	FANCM, AT-FANCM	Anti-CO activity	Ensembl BLAST
110	TraesCS4B02G096400	TaFANCM	OsFANCM	FANCM, AT-FANCM	Anti-CO activity	Ensembl BLAST
111	TraesCS4D02G092800	TaFANCM	OsFANCM	FANCM, AT-FANCM	Anti-CO activity	Ensembl BLAST
112	TraesCS5A02G109500	TaFIGL1	OsFIGNL1	FIGL1	Anti-CO activity	high confidence
113	TraesCS5B02G110300	TaFIGL1	OsFIGNL1	FIGL1	Anti-CO activity	high confidence
114	TraesCS5D02G123800	TaFIGL1	OsFIGNL1	FIGL1	Anti-CO activity	high confidence
115	TraesCS4A02G408600	TaFLIP	OrMEICA1	FLIP	Anti-CO activity	high confidence
116	TraesCS4D02G306500	TaFLIP	OrMEICA1	FLIP	Anti-CO activity	high confidence
117	TraesCS5A02G309900	TaGEN1	OsGEN1, OsGEN-L	NA	IH bias DSB repair and post-meiotic DNA repair	high confidence
118	TraesCS5B02G310700	TaGEN1	OsGEN1, OsGEN-L	NA	IH bias DSB repair and post-meiotic DNA repair	high confidence
119	TraesCS5D02G316900	TaGEN1	OsGEN1, OsGEN-L	NA	IH bias DSB repair and post-meiotic DNA repair	high confidence
120	TraesCS4B02G052900	TaH2AX	NA	G-H2AX, H2AXB, HTA3	DSB repair	low confidence
121	TraesCS4D02G053100	TaH2AX	NA	G-H2AX, H2AXB, HTA3	DSB repair	low confidence
122	TraesCS5A02G098300	TaH2AX	NA	G-H2AX, H2AXB, HTA3	DSB repair	low confidence
123	TraesCS5B02G103600	TaH2AX	NA	G-H2AX, H2AXB, HTA3	DSB repair	low confidence
124	TraesCS5D02G110600	TaH2AX	NA	G-H2AX, H2AXB, HTA3	DSB repair	low confidence
125	TraesCS7A02G501000	TaH2AX	NA	G-H2AX, H2AXB, HTA3	DSB repair	low confidence
126	TraesCS7A02G501100	TaH2AX	NA	G-H2AX, H2AXB, HTA3	DSB repair	low confidence
127	TraesCS6B02G220900	TaHEI10	OsHEI10	HEI10	Class I CO pathway	high confidence
128	TraesCS6D02G182400	TaHEI10	OsHEI10	HEI10	Class I CO pathway	high confidence
129	TraesCSU02G080300	TaHEI10	OsHEI10	HEI10	Class I CO pathway	high confidence
130	TraesCS3A02G096800	TaHEIP1	OsHEIP1	NA	Regulation of CO formation	high confidence
131	TraesCS3B02G112600	TaHEIP1	OsHEIP1	NA	Regulation of CO formation	high confidence
132	TraesCS3D02G097400	TaHEIP1	OsHEIP1	NA	Regulation of CO formation	high confidence
133	TraesCS4A02G269200	TaHOP2	NA	AtHOP2, HOP2, AHP2	SPO 11 -inducedand IH bias DSB repair	high confidence
134	TraesCS4B02G045000	TaHOP2	NA	AtHOP2, HOP2, AHP2	SPO 11 -inducedand IH bias DSB repair	high confidence
135	TraesCS4D02G044700	TaHOP2	NA	AtHOP2, HOP2, AHP2	SPO 11 -inducedand IH bias DSB repair	high confidence
136	TraesCS2A02G374000	TaHUS1	OsHUS1	NA	Regulation of ectopic interactions during meiosis	high confidence
137	TraesCS2D02G370300	TaHUS1	OsHUS1	NA	Regulation of ectopic interactions during meiosis	high confidence
138	TraesCSU02G020000	TaHUS1	OsHUS1	NA	Regulation of ectopic interactions during meiosis	high confidence
139	TraesCS2A02G480500	TaK1	NA	AtK1, KATA, KATAP	Meiotic cell cycle control	high confidence
140	TraesCS2B02G505400	TaK1	NA	AtK1, KATA, KATAP	Meiotic cell cycle control	high confidence
141	TraesCS2D02G479900	TaK1	NA	AtK1, KATA, KATAP	Meiotic cell cycle control	high confidence
142	TraesCS7A02G316600	TaKIN-1	OsPSS1	AtKIN-1, KIN-1, AtPSS1	Regulation of synapsis and CO distribution	high confidence
143	TraesCS7B02G217600	TaKIN-1	OsPSS1	AtKIN-1, KIN-1, AtPSS1	Regulation of synapsis and CO distribution	high confidence
144	TraesCS7D02G313500	TaKIN-1	OsPSS1	AtKIN-1, KIN-1, AtPSS1	Regulation of synapsis and CO distribution	high confidence
145	TraesCS6A02G146200	TaLEPTO1	OsLEPTO1, OsRR24	NA	Prophase I progression (Leptotene Chromosome Organization)	high confidence
146	TraesCS6B02G174400	TaLEPTO1	OsLEPTO1, OsRR24	NA	Prophase I progression (Leptotene Chromosome Organization)	high confidence
147	TraesCS6D02G135500	TaLEPTO1	OsLEPTO1, OsRR24	NA	Prophase I progression (Leptotene Chromosome Organization)	high confidence
148	TraesCS1A02G184500	TaMAPK4	NA	AtMPK4, MPK4, MAPK4	Male meiotic cytokinesis	high confidence
149	TraesCS1B02G192600	TaMAPK4	NA	AtMPK4, MPK4, MAPK4	Male meiotic cytokinesis	high confidence
150	TraesCS1D02G192200	TaMAPK4	NA	AtMPK4, MPK4, MAPK4	Male meiotic cytokinesis	high confidence
151	TraesCS7A02G299300	TaMAPK4	NA	AtMPK4, MPK4, MAPK4	Male meiotic cytokinesis	high confidence
152	TraesCS7B02G201000	TaMAPK4	NA	AtMPK4, MPK4, MAPK4	Male meiotic cytokinesis	high confidence
153	TraesCS7D02G295900	TaMAPK4	NA	AtMPK4, MPK4, MAPK4	Male meiotic cytokinesis	high confidence
154	TraesCS6A02G265100	TaMCC1	NA	MCC1	Regulation of synapsis and CO distribution and chromosome segregation	high confidence
155	TraesCS6B02G292200	TaMCC1	NA	MCC1	Regulation of synapsis and CO distribution and chromosome segregation	high confidence
156	TraesCS6D02G249600	TaMCC1	NA	MCC1	Regulation of synapsis and CO distribution and chromosome segregation	high confidence
157	TraesCS1A02G288700	TaMCM8	NA	AtMCM8, MCM8	SPO 11 -induced DSB repair	high confidence
158	TraesCS1B02G298100	TaMCM8	NA	AtMCM8, MCM8	SPO 11 -induced DSB repair	high confidence
159	TraesCS1D02G287700	TaMCM8	NA	AtMCM8, MCM8	SPO 11 -induced DSB repair	high confidence
160	TraesCS4A02G221600	TaMEI1	NA	MEI1	Meiotic entry	high confidence
161	TraesCS4B02G099800	TaMEI1	NA	MEI1	Meiotic entry	high confidence
162	TraesCS4D02G096000	TaMEI1	NA	MEI1	Meiotic entry	high confidence
163	TraesCS5A02G079800	TaMEL2	OsMEL2	NA	Meiotic entry	low confidence
164	TraesCS5B02G086100	TaMEL2	OsMEL2	NA	Meiotic entry	low confidence
165	TraesCS5D02G092300	TaMEL2	OsMEL2	NA	Meiotic entry	low confidence
166	TraesCS4A02G136200	TaMER3	OsMER3, OsRCK	MER3, RCK	Class I CO pathway	high confidence
167	TraesCS4B02G168700	TaMER3	OsMER3, OsRCK	MER3, RCK	Class I CO pathway	high confidence
168	TraesCS4D02G171000	TaMER3	OsMER3, OsRCK	MER3, RCK	Class I CO pathway	high confidence
169	TraesCS2A02G287800	TaMHF1	NA	AtMHF1, MHF1	Anti-CO activity	high confidence
170	TraesCS2B02G304500	TaMHF1	NA	AtMHF1, MHF1	Anti-CO activity	high confidence
171	TraesCS2D02G286100	TaMHF1	NA	AtMHF1, MHF1	Anti-CO activity	high confidence
172	TraesCS2A02G324100	TaMHF2	NA	AtMHF2, MHF2	Anti-CO activity	high confidence
173	TraesCS2B02G358000	TaMHF2	NA	AtMHF2, MHF2	Anti-CO activity	high confidence
174	TraesCS2D02G338800	TaMHF2	NA	AtMHF2, MHF2	Anti-CO activity	high confidence
175	TraesCS2A02G251700	TaMIL1	OsMIL1, OsGRX19	NA	Meiotic entry	high confidence
176	TraesCS2B02G271600	TaMIL1	OsMIL1, OsGRX19	NA	Meiotic entry	high confidence
177	TraesCS2D02G252500	TaMIL1	OsMIL1, OsGRX19	NA	Meiotic entry	high confidence
178	TraesCS6A02G227100	TaMis12a	NA (ZmMis12a)	NA	Sister kinetochore association at meiosis I	high confidence
179	TraesCS6B02G254600	TaMis12a	NA (ZmMis12a)	NA	Sister kinetochore association at meiosis I	high confidence
180	TraesCS6D02G207900	TaMis12a	NA (ZmMis12a)	NA	Sister kinetochore association at meiosis I	high confidence
181	TraesCS7A02G516100	TaMis12a	NA (ZmMis12a)	NA	Sister kinetochore association at meiosis I	high confidence
182	TraesCS7B02G432500	TaMis12a	NA (ZmMis12a)	NA	Sister kinetochore association at meiosis I	high confidence
183	TraesCS7D02G506400	TaMis12a	NA (ZmMis12a)	NA	Sister kinetochore association at meiosis I	high confidence
184	TraesCS2A02G586100	TaMis12b	NA (ZmMis12b)	NA	Sister kinetochore association at meiosis I	high confidence
185	TraesCS2B02G596900	TaMis12b	NA (ZmMis12b)	NA	Sister kinetochore association at meiosis I	high confidence
186	TraesCS2D02G600500	TaMis12b	NA (ZmMis12b)	NA	Sister kinetochore association at meiosis I	high confidence
187	TraesCS3A02G500600	TaMLH1	NA	AtMLH1, MLH1	Class I CO pathway	low confidence
188	TraesCS3B02G564100	TaMLH1	NA	AtMLH1, MLH1	Class I CO pathway	low confidence
189	TraesCS3D02G507500	TaMLH1	NA	AtMLH1, MLH1	Class I CO pathway	low confidence
190	TraesCS3D02G507800	TaMLH1	NA	AtMLH1, MLH1	Class I CO pathway	low confidence
191	TraesCS7A02G140800	TaMLH1	NA	AtMLH1, MLH1	Class I CO pathway	low confidence
192	TraesCS5A02G352800	TaMLH3	NA	AtMLH3, MLH3	Class I CO pathway	high confidence
193	TraesCS5B02G355000	TaMLH3	NA	AtMLH3, MLH3	Class I CO pathway	high confidence
194	TraesCS5D02G359800	TaMLH3	NA	AtMLH3, MLH3	Class I CO pathway	high confidence
195	TraesCS5A02G174300	TaMND1	NA	AtMND1	SPO 11 -induced DSB repair	high confidence
196	TraesCS5B02G171700	TaMND1	NA	AtMND1	SPO 11 -induced DSB repair	high confidence
197	TraesCS5D02G178900	TaMND1	NA	AtMND1	SPO 11 -induced DSB repair	high confidence
198	TraesCS2A02G528700	TaMRE11	OsMRE11	AtMRE11, MRE11	SPO 11 -induced DSB repair	high confidence
199	TraesCS2B02G559100	TaMRE11	OsMRE11	AtMRE11, MRE11	SPO 11 -induced DSB repair	high confidence
200	TraesCS2D02G531600	TaMRE11	OsMRE11	AtMRE11, MRE11	SPO 11 -induced DSB repair	high confidence
201	TraesCS7A02G369000	TaMRE11	NA	AtMRE11, MRE11	SPO 11 -induced DSB repair	high confidence
202	TraesCS7B02G259500	TaMRE11	NA	AtMRE11, MRE11	SPO 11 -induced DSB repair	high confidence
203	TraesCS1A02G135100	TaMSH2	NA	AtMSH2, MSH2	Anti-CO activity	high confidence
204	TraesCS1B02G149700	TaMSH2	NA	AtMSH2, MSH2	Anti-CO activity	high confidence
205	TraesCS1D02G131600	TaMSH2	NA	AtMSH2, MSH2	Anti-CO activity	high confidence
206	TraesCS3B02G287700	TaMSH2	NA	AtMSH2, MSH2	Anti-CO activity	low confidence
207	TraesCS2A02G171900	TaMSH4	OsMSH4, MutS-homolog 4	AtMSH4, MSH4	Class I CO pathway	high confidence
208	TraesCS2B02G198300	TaMSH4	OsMSH4, MutS-homolog 4	AtMSH4, MSH5	Class I CO pathway	high confidence
209	TraesCS1A02G315900	TaMSH5	OsMSH5, MutS-homolog 5	AtMSH5, MSH5	Class I CO pathway	high confidence
210	TraesCS1B02G328200	TaMSH5	OsMSH5, MutS-homolog 5	AtMSH5, MSH5	Class I CO pathway	high confidence
211	TraesCS1D02G316200	TaMSH5	OsMSH5, MutS-homolog 5	AtMSH5, MSH5	Class I CO pathway	high confidence
212	TraesCS3A02G117500	TaMSH7	NA	AtMSH7, MSH7, MSH6-2	DSB repair	high confidence
213	TraesCS3B02G136600	TaMSH7	NA	AtMSH7, MSH7, MSH6-2	DSB repair	high confidence
214	TraesCS3D02G119400	TaMSH7	NA	AtMSH7, MSH7, MSH6-2	DSB repair	high confidence
215	TraesCS7A02G410300	TaMTOPVIB	OsMTOPVIB	NA	DSB formation	low confidence
216	TraesCS7B02G309700	TaMTOPVIB	OsMTOPVIB	NA	DSB formation	low confidence
217	TraesCS7D02G403500	TaMTOPVIB	OsMTOPVIB	NA	DSB formation	low confidence
218	TraesCS1B02G105000	TaMUS81	NA	AtMUS81, MUS81	Class II CO pathway	high confidence
219	TraesCS1B02G122400	TaMUS81	NA	AtMUS81, MUS81	Class II CO pathway	high confidence
220	TraesCS1D02G082300	TaMUS81	NA	AtMUS81, MUS81	Class II CO pathway	high confidence
221	TraesCS3A02G188900	TaMUS81	NA	AtMUS81, MUS81	Class II CO pathway	high confidence
222	TraesCS3A02G486900	TaMUS81	NA	AtMUS81, MUS81	Class II CO pathway	high confidence
223	TraesCS3A02G487200	TaMUS81	NA	AtMUS81, MUS81	Class II CO pathway	high confidence
224	TraesCS3B02G218300	TaMUS81	NA	AtMUS81, MUS81	Class II CO pathway	high confidence
225	TraesCS3B02G489200	TaMUS81	NA	AtMUS81, MUS81	Class II CO pathway	high confidence
226	TraesCS3B02G534900	TaMUS81	NA	AtMUS81, MUS81	Class II CO pathway	high confidence
227	TraesCS3B02G535000	TaMUS81	NA	AtMUS81, MUS81	Class II CO pathway	high confidence
228	TraesCS3D02G192600	TaMUS81	NA	AtMUS81, MUS81	Class II CO pathway	high confidence
229	TraesCS3D02G482500	TaMUS81	NA	AtMUS81, MUS81	Class II CO pathway	high confidence
230	TraesCS6A02G144500	TaMUS81	NA	AtMUS81, MUS81	Class II CO pathway	high confidence
231	TraesCS7B02G011000	TaMUS81	NA	AtMUS81, MUS81	Class II CO pathway	high confidence
232	TraesCS7D02G490700	TaMUS81	NA	AtMUS81, MUS81	Class II CO pathway	high confidence
233	TraesCS1A02G162200	TaNBS1	NA	AtNBS1, NBS1	DSB repair	high confidence
234	TraesCS1B02G178800	TaNBS1	NA	AtNBS1, NBS1	DSB repair	high confidence
235	TraesCS1D02G159000	TaNBS1	NA	AtNBS1, NBS1	DSB repair	high confidence
236	TraesCS2A02G325700	TaPCH2	OsCRC1	PCH2	DSB formation	high confidence
237	TraesCS2B02G356200	TaPCH2	OsCRC1	PCH2	DSB formation	high confidence
238	TraesCS2D02G337000	TaPCH2	OsCRC1	PCH2	DSB formation	high confidence
239	TraesCS7D02G234200	TaPHS1	NA (ZmPHS1)	NA	DSB formation? (interacting with DNA in wheat)	high confidence
240	TraesCS7A02G233900	TaPHS1	NA (ZmPHS1)	NA	DSB formation? (interacting with DNA in wheat)	high confidence
241	TraesCS7B02G132300	TaPHS1	NA (ZmPHS1)	NA	DSB formation? (interacting with DNA in wheat)	high confidence
242	TraesCS7A02G233700	TaPHS1	NA (ZmPHS1)	PHS1	DSB formation? (interacting with DNA in wheat)	high confidence
243	TraesCS7B02G132000	TaPHS1	NA (ZmPHS1)	PHS1	DSB formation? (interacting with DNA in wheat)	high confidence
244	TraesCS7D02G233900	TaPHS1	NA (ZmPHS1)	PHS1	DSB formation? (interacting with DNA in wheat)	high confidence
245	TraesCS7A02G193400	TaPollambda	Pollambda	NA	DNA repair in meristematic and meiotic tissues	high confidence
246	TraesCS7B02G098700	TaPollambda	Pollambda	NA	DNA repair in meristematic and meiotic tissues	high confidence
247	TraesCS7D02G194700	TaPollambda	Pollambda	NA	DNA repair in meristematic and meiotic tissues	high confidence
248	TraesCS2A02G275100	TaPRD1	NA	AtPRD1, PRD1	DSB formation	high confidence
249	TraesCS2B02G292500	TaPRD1	NA	AtPRD1, PRD1	DSB formation	high confidence
250	TraesCS2D02G274100	TaPRD1	NA	AtPRD1, PRD1	DSB formation	high confidence
251	TraesCS2A02G315000	TaPRD3	PAIR1	AtPRD3, PRD3	DSB formation	high confidence
252	TraesCS2B02G333500	TaPRD3	PAIR1	AtPRD3, PRD3	DSB formation	high confidence
253	TraesCS2D02G313300	TaPRD3	PAIR1	AtPRD3, PRD3	DSB formation	high confidence
254	TraesCS2A02G028900	TaPRD3	PAIR1	NA	DSB formation	high confidence
255	TraesCS2B02G041500	TaPRD3	PAIR1	NA	DSB formation	high confidence
256	TraesCS2B02G041900	TaPRD3	PAIR1	NA	DSB formation	high confidence
257	TraesCS2D02G031200	TaPRD3	PAIR1	NA	DSB formation	high confidence
258	TraesCS4B02G363400	TaPRD3	PAIR1	NA	DSB formation	high confidence
259	TraesCS4D02G356800	TaPRD3	PAIR1	NA	DSB formation	high confidence
260	TraesCS5A02G531600	TaPRD3	PAIR1	NA	DSB formation	high confidence
261	TraesCS4A02G206100	TaPS1	NA	AtPS1, PS1	Meiotic cell cycle control	low confidence
262	TraesCS4B02G109700	TaPS1	NA	AtPS1, PS1	Meiotic cell cycle control	low confidence
263	TraesCS4D02G107100	TaPS1	NA	AtPS1, PS1	Meiotic cell cycle control	low confidence
264	TraesCS2A02G082400	TaPTD	NA	PTD	Class I CO pathway	high confidence
265	TraesCS2B02G096500	TaPTD	NA	PTD	Class I CO pathway	high confidence
266	TraesCS2D02G080300	TaPTD	NA	PTD	Class I CO pathway	high confidence
267	TraesCS4A02G419600	TaRAD1	OsRAD1	NA	DSB repair	high confidence
268	TraesCS4A02G419800	TaRAD1	OsRAD1	NA	DSB repair	high confidence
269	TraesCS7A02G068700	TaRAD1	OsRAD1	NA	DSB repair	high confidence
270	TraesCS7A02G068900	TaRAD1	OsRAD1	NA	DSB repair	high confidence
271	TraesCS7D02G063200	TaRAD1	OsRAD1	NA	DSB repair	high confidence
272	TraesCS7D02G063400	TaRAD1	OsRAD1	NA	DSB repair	high confidence
273	TraesCS7D02G063600	TaRAD1	OsRAD1	NA	DSB repair	high confidence
274	TraesCS2A02G318700	TaRAD50	NA	AtRAD50, RAD50	SPO 11 -induced DSB repair	high confidence
275	TraesCS2B02G337000	TaRAD50	NA	AtRAD50, RAD50	SPO 11 -induced DSB repair	high confidence
276	TraesCS2D02G316400	TaRAD50	NA	AtRAD50, RAD50	SPO 11 -induced DSB repair	high confidence
277	TraesCS5A02G081400	TaRAD50	NA	AtRAD50, RAD50	SPO 11 -induced DSB repair	high confidence
278	TraesCS5B02G085000	TaRAD50	NA	AtRAD50, RAD50	SPO 11 -induced DSB repair	high confidence
279	TraesCS5D02G091200	TaRAD50	NA	AtRAD50, RAD50	SPO 11 -induced DSB repair	high confidence
280	TraesCS7A02G384800	TaRAD51	OsRAD51A1, OsRAD51, OsRAD51A2	AtRAD51, RAD51	SPO 11 -induced DSB repair	high confidence
281	TraesCS7B02G287700	TaRAD51	OsRAD51A1, OsRAD51, OsRAD51A2	AtRAD51, RAD51	SPO 11 -induced DSB repair	high confidence
282	TraesCS7D02G381300	TaRAD51	OsRAD51A1, OsRAD51, OsRAD51A2	AtRAD51, RAD51	SPO 11 -induced DSB repair	high confidence
283	TraesCS1A02G058500	TaRAD51B	NA	AtRAD51B, RAD51B	DSB repair	high confidence
284	TraesCS1B02G075900	TaRAD51B	NA	AtRAD51B, RAD51B	DSB repair	high confidence
285	TraesCS1D02G059600	TaRAD51B	NA	AtRAD51B, RAD51B	DSB repair	high confidence
286	TraesCS2A02G208200	TaRAD51C	OsRAD51C	AtRAD51C, RAD51C	SPO 11 -induced DSB repair	high confidence
287	TraesCS2B02G234700	TaRAD51C	OsRAD51C	AtRAD51C, RAD51C	SPO 11 -induced DSB repair	high confidence
288	TraesCS2D02G214900	TaRAD51C	OsRAD51C	AtRAD51C, RAD51C	SPO 11 -induced DSB repair	high confidence
289	TraesCS7A02G455900	TaRAD51D	OsRAD51D	AtRAD51D, RAD51D, SSN1	DSB repair	high confidence
290	TraesCS7B02G356900	TaRAD51D	OsRAD51D	AtRAD51D, RAD51D, SSN1	DSB repair	high confidence
291	TraesCS7D02G444800	TaRAD51D	OsRAD51D	AtRAD51D, RAD51D, SSN1	DSB repair	high confidence
292	TraesCS4A02G143200	TaRBR	NA	AtRBR1, RB, RB1, RBR, RBR1	Meiotic cell cycle control, class I and class II CO pathways	high confidence
293	TraesCS4B02G162200	TaRBR	NA	AtRBR1, RB, RB1, RBR, RBR1	Meiotic cell cycle control, class I and class II CO pathways	high confidence
294	TraesCS4D02G159600	TaRBR	NA	AtRBR1, RB, RB1, RBR, RBR1	Meiotic cell cycle control, class I and class II CO pathways	high confidence
295	TraesCS7A02G264800	TaRBR	NA	AtRBR1, RB, RB1, RBR, RBR1	Meiotic cell cycle control, class I and class II CO pathways	high confidence
296	TraesCS7B02G162700	TaRBR	NA	AtRBR1, RB, RB1, RBR, RBR1	Meiotic cell cycle control, class I and class II CO pathways	high confidence
297	TraesCS7D02G265600	TaRBR	NA	AtRBR1, RB, RB1, RBR, RBR1	Meiotic cell cycle control, class I and class II CO pathways	high confidence
298	TraesCS1A02G420000	TaREC8	OsREC8, OrRAD21-4	AtREC8, DIF1, REC8, SYN1	Sister chromatid cohesion, DSB repair	high confidence
299	TraesCS1B02G450400	TaREC8	OsREC8, OrRAD21-4	AtREC8, DIF1, REC8, SYN1	Sister chromatid cohesion, DSB repair	high confidence
300	TraesCS1D02G427800	TaREC8	OsREC8, OrRAD21-4	AtREC8, DIF1, REC8, SYN1	Sister chromatid cohesion, DSB repair	high confidence
301	TraesCS2A02G304900	TaRECQ4A	OsRecQl4	AtRECQ4A, RECQ4A, AtSGS1	Anti-CO activity	high confidence
302	TraesCS2B02G321700	TaRECQ4A	OsRecQl4	AtRECQ4A, RECQ4A, AtSGS1	Anti-CO activity	high confidence
303	TraesCS2D02G303500	TaRECQ4A	OsRecQl4	AtRECQ4A, RECQ4A, AtSGS1	Anti-CO activity	high confidence
304	TraesCS7A02G386700	TaRFC1	NA	AtRFC1, RFC1	SPO 11 -induced DSB repair	high confidence
305	TraesCS7B02G289500	TaRFC1	NA	AtRFC1, RFC1	SPO 11 -induced DSB repair	high confidence
306	TraesCS7D02G383200	TaRFC1	NA	AtRFC1, RFC1	SPO 11 -induced DSB repair	high confidence
307	TraesCS2A02G285200	TaRMI1	NA	AtRMI1, RMI1, BLAP75	Late recombination intermediate repair	high confidence
308	TraesCS2D02G283800	TaRMI1	NA	AtRMI1, RMI1, BLAP75	Late recombination intermediate repair	high confidence
309	TraesCS2B02G302300	TaRMI1	NA	AtRMI1, RMI1, BLAP75	Late recombination intermediate repair	low confidence
310	TraesCS6A02G335700	TaRPA1a	OsRPA1a	AtRPA1a, RPA1a, AtRPA70a, RPA70a	DSB repair	high confidence
311	TraesCS6B02G366400	TaRPA1a	OsRPA1a	AtRPA1a, RPA1a, AtRPA70a, RPA70a	DSB repair	high confidence
312	TraesCS6D02G315400	TaRPA1a	OsRPA1a	AtRPA1a, RPA1a, AtRPA70a, RPA70a	DSB repair	high confidence
313	TraesCS1A02G032700	TaRPA1c	OsRPA1c	RPA1c, RPA70C	DSB repair	low confidence
314	TraesCS1A02G085000	TaRPA1c	OsRPA1c	RPA1c, RPA70C	DSB repair	low confidence
315	TraesCS1A02G104500	TaRPA1c	OsRPA1c	RPA1c, RPA70C	DSB repair	low confidence
316	TraesCS1B02G040800	TaRPA1c	OsRPA1c	RPA1c, RPA70C	DSB repair	low confidence
317	TraesCS1B02G102200	TaRPA1c	OsRPA1c	RPA1c, RPA70C	DSB repair	low confidence
318	TraesCS1D02G086400	TaRPA1c	OsRPA1c	RPA1c, RPA70C	DSB repair	low confidence
319	TraesCS1D02G096600	TaRPA1c	OsRPA1c	RPA1c, RPA70C	DSB repair	low confidence
320	TraesCSU02G005900	TaRPA1c	OsRPA1c	RPA1c, RPA70C	DSB repair	low confidence
321	TraesCS7A02G432800	TaRPA2c	OsRPA2c	NA	DSB repair	high confidence
322	TraesCS7B02G333100	TaRPA2c	OsRPA2c	NA	DSB repair	high confidence
323	TraesCS7D02G424400	TaRPA2c	OsRPA2c	NA	DSB repair	high confidence
324	TraesCS3A02G212600	TaRTEL1	NA	RTEL1	Meiotic entry	high confidence
325	TraesCS3B02G242700	TaRTEL1	NA	RTEL1	Meiotic entry	high confidence
326	TraesCS3D02G215000	TaRTEL1	NA	RTEL1	Meiotic entry	high confidence
327	TraesCS2A02G260400	TaSCC2	NA	AtSCC2, SCC2, EMB2773	Sister chromatid cohesion establishment	high confidence
328	TraesCS2B02G281600	TaSCC2	NA	AtSCC2, SCC2, EMB2773	Sister chromatid cohesion establishment	high confidence
329	TraesCS2D02G263300	TaSCC2	NA	AtSCC2, SCC2, EMB2773	Sister chromatid cohesion establishment	high confidence
330	TraesCS4A02G158700	TaSCC3	NA	AtSCC3, SCC3	Sister chromatid cohesion	high confidence
331	TraesCS4D02G147700	TaSCC3	NA	AtSCC3, SCC3	Sister chromatid cohesion	high confidence
332	TraesCSU02G181400	TaSCC3	NA	AtSCC3, SCC3	Sister chromatid cohesion	high confidence
333	TraesCS4A02G062400	TaSDS	OsSDS	SDS	IH bias DSB repair	high confidence
334	TraesCS4B02G239200	TaSDS	OsSDS	SDS	IH bias DSB repair	high confidence
335	TraesCS4D02G239200	TaSDS	OsSDS	SDS	IH bias DSB repair	high confidence
336	TraesCS4D02G248700	TaSDS	OsSDS	SDS	IH bias DSB repair	high confidence
337	TraesCS6A02G364300	TaSGO1	OsSGO1	AtSGO1, AtSGO2	Centromeric cohesion protection	high confidence
338	TraesCS6B02G399000	TaSGO1	OsSGO1	AtSGO1, AtSGO2	Centromeric cohesion protection	high confidence
339	TraesCS6D02G348000	TaSGO1	OsSGO1	AtSGO1, AtSGO2	Centromeric cohesion protection	high confidence
340	TraesCS4A02G205900	TaSHOC1	OsSHOC1	SHOC1	Class I CO pathway	high confidence
341	TraesCS4B02G109500	TaSHOC1	OsSHOC1	SHOC1	Class I CO pathway	high confidence
342	TraesCS4D02G106800	TaSHOC1	OsSHOC1	SHOC1	Class I CO pathway	high confidence
343	TraesCS6A02G237400	TaSHOC1	OsSHOC1	SHOC1	Class I CO pathway	high confidence
344	TraesCS6B02G265900	TaSHOC1	OsSHOC1	SHOC1	Class I CO pathway	high confidence
345	TraesCS6D02G220100	TaSHOC1	OsSHOC1	SHOC1	Class I CO pathway	high confidence
346	TraesCS3B02G027600	TaSKP1	NA	AtSKP1, SKP1A, ASK1, UIP1	Ubiquitination pathway, chromatin structure	low confidence
347	TraesCS3D02G016600	TaSKP1	NA	AtSKP1, SKP1A, ASK1, UIP1	Ubiquitination pathway, chromatin structure	low confidence
348	TraesCS5A02G331300	TaSKP1	NA	AtSKP1, SKP1A, ASK1, UIP1	Ubiquitination pathway, chromatin structure	low confidence
349	TraesCS5B02G331600	TaSKP1	NA	AtSKP1, SKP1A, ASK1, UIP1	Ubiquitination pathway, chromatin structure	low confidence
350	TraesCS5B02G331700	TaSKP1	NA	AtSKP1, SKP1A, ASK1, UIP1	Ubiquitination pathway, chromatin structure	low confidence
351	TraesCS5D02G337000	TaSKP1	NA	AtSKP1, SKP1A, ASK1, UIP1	Ubiquitination pathway, chromatin structure	low confidence
352	TraesCS5D02G337100	TaSKP1	NA	AtSKP1, SKP1A, ASK1, UIP1	Ubiquitination pathway, chromatin structure	low confidence
353	TraesCS5D02G337200	TaSKP1	NA	AtSKP1, SKP1A, ASK1, UIP1	Ubiquitination pathway, chromatin structure	low confidence
354	TraesCS7A02G295800	TaSMC1	NA	AtSMC1, SMC1, TITAN8, TTN8	Sister chromatid cohesion	high confidence
355	TraesCS7B02G185100	TaSMC1	NA	AtSMC1, SMC1, TITAN8, TTN8	Sister chromatid cohesion	high confidence
356	TraesCS7D02G289400	TaSMC1	NA	AtSMC1, SMC1, TITAN8, TTN8	Sister chromatid cohesion	high confidence
357	TraesCS3A02G391800	TaSMC2	NA	AtSMC2	condensin complex (homologous chromosome segregation)	high confidence
358	TraesCS3B02G423800	TaSMC2	NA	AtSMC2	condensin complex (homologous chromosome segregation)	high confidence
359	TraesCS3D02G384700	TaSMC2	NA	AtSMC2	condensin complex (homologous chromosome segregation)	high confidence
360	TraesCS1A02G428700	TaSMC3	NA	SMC3, TITAN7, TTN7	Sister chromatids cohesion	high confidence
361	TraesCS1B02G463400	TaSMC3	NA	SMC3, TITAN7, TTN7	Sister chromatids cohesion	high confidence
362	TraesCS1D02G438000	TaSMC3	NA	SMC3, TITAN7, TTN7	Sister chromatids cohesion	high confidence
363	TraesCS2A02G457500	TaSMC3	NA	SMC3, TITAN7, TTN7	Sister chromatids cohesion	high confidence
364	TraesCS2B02G479900	TaSMC3	NA	SMC3, TITAN7, TTN7	Sister chromatids cohesion	high confidence
365	TraesCS2D02G458200	TaSMC3	NA	SMC3, TITAN7, TTN7	Sister chromatids cohesion	high confidence
366	TraesCS5A02G162700	TaSMG7	NA	SMG7	Meiotic cell cycle control	high confidence
367	TraesCS5B02G160100	TaSMG7	NA	SMG7	Meiotic cell cycle control	high confidence
368	TraesCS5D02G167700	TaSMG7	NA	SMG7	Meiotic cell cycle control	high confidence
369	TraesCS1A02G321600	TaSPL	OsSPL	NA	Meiotic entry	high confidence
370	TraesCS1B02G334000	TaSPL	OsSPL	NA	Meiotic entry	high confidence
371	TraesCS1D02G321700	TaSPL	OsSPL	NA	Meiotic entry	high confidence
372	TraesCS5A02G391400	TaSPO11-1	OsSPO11-1, OsTOP6A1	AtSPO11-1, SPO11-1	DSB formation	high confidence
373	TraesCS5B02G396300	TaSPO11-1	OsSPO11-1, OsTOP6A1	AtSPO11-1, SPO11-1	DSB formation	high confidence
374	TraesCS5D02G401100	TaSPO11-1	OsSPO11-1, OsTOP6A1	AtSPO11-1, SPO11-1	DSB formation	high confidence
375	TraesCS7A02G300300	TaSPO11-2	NA	AtSPO11-2, SPO11-2	DSB formation	high confidence
376	TraesCS7B02G201200	TaSPO11-2	NA	AtSPO11-2, SPO11-2	DSB formation	high confidence
377	TraesCS7D02G296000	TaSPO11-2	NA	AtSPO11-2, SPO11-2	DSB formation	high confidence
378	TraesCS4A02G105600	TaSPO11-3	OsSPO11-3, OsTOP6A3	AtSPO11-3, SPO11-3	DSB formation	low confidence
379	TraesCS4B02G198400	TaSPO11-3	OsSPO11-3, OsTOP6A3	AtSPO11-3, SPO11-3	DSB formation	low confidence
380	TraesCS4D02G199200	TaSPO11-3	OsSPO11-3, OsTOP6A3	AtSPO11-3, SPO11-3	DSB formation	low confidence
381	TraesCS3D02G170600	TaSpo11-4	OsSpo11-4, OsSPO11D	NA	DSB formation	low confidence
382	TraesCS5A02G303200	TaSYN3	OsRAD21-3	AtSYN3, SYN3, AtRAD21.2	Sister chromatid cohesion	high confidence
383	TraesCS5B02G303500	TaSYN3	OsRAD21-3	AtSYN3, SYN3, AtRAD21.2	Sister chromatid cohesion	high confidence
384	TraesCS5B02G303600	TaSYN3	OsRAD21-3	AtSYN3, SYN3, AtRAD21.2	Sister chromatid cohesion	high confidence
385	TraesCS5D02G310000	TaSYN3	OsRAD21-3	AtSYN3, SYN3, AtRAD21.2	Sister chromatid cohesion	high confidence
386	TraesCS5D02G310100	TaSYN3	OsRAD21-3	AtSYN3, SYN3, AtRAD21.2	Sister chromatid cohesion	high confidence
387	TraesCS4A02G023100	TaTOP3α	NA	TOP3α, AtTOP3ALPHA	Late recombination intermediate repair	low confidence
388	TraesCS4B02G280400	TaTOP3α	NA	TOP3α, AtTOP3ALPHA	Late recombination intermediate repair	low confidence
389	TraesCS3A02G381500	TaXRCC2	NA	AtXRCC2, XRCC2	Anti-CO activity	high confidence
390	TraesCS3B02G414200	TaXRCC2	NA	AtXRCC2, XRCC2	Anti-CO activity	high confidence
391	TraesCS3D02G374700	TaXRCC2	NA	AtXRCC2, XRCC2	Anti-CO activity	high confidence
392	TraesCS6A02G199100	TaXRCC3	OsXRCC3	AtXRCC3, XRCC3	SPO 11 -induced DSB repair	high confidence
393	TraesCS6B02G229400	TaXRCC3	OsXRCC3	AtXRCC3, XRCC3	SPO 11 -induced DSB repair	high confidence
394	TraesCS6D02G182800	TaXRCC3	OsXRCC3	AtXRCC3, XRCC3	SPO 11 -induced DSB repair	high confidence
395	TraesCS3A02G401700	TaZIP4	OsZIP4, OsSPO22	AtZIP4, AtSPO22	Class I CO pathway	high confidence
396	TraesCS3B02G434600	TaZIP4	OsZIP4, OsSPO22	AtZIP4, AtSPO22	Class I CO pathway	high confidence
397	TraesCS3D02G396500	TaZIP4	OsZIP4, OsSPO22	AtZIP4, AtSPO22	Class I CO pathway	high confidence
398	TraesCS5B02G255100	TaZIP4 (Ph1)	OsZIP4, OsSPO22	AtZIP4, AtSPO22	Class I CO pathway (Pro-homologuos CO and anti-homeologous CO)	high confidence
399	TraesCS3A02G144000	TaZYGO1	OsZYGO1	NA	Telomere bouquet formation	high confidence
400	TraesCS3B02G170600	TaZYGO1	OsZYGO1	NA	Telomere bouquet formation	high confidence
401	TraesCS3D02G152400	TaZYGO1	OsZYGO1	NA	Telomere bouquet formation	high confidence
402	TraesCS2A02G340400	TaZYP1	OsZEP1	AtZYP1A, ZYP1B, ZYP1	Central element component	high confidence
403	TraesCS2D02G318100	TaZYP1	OsZEP1	AtZYP1A, ZYP1B, ZYP1	Central element component	high confidence
404	TraesCS2B02G338300	TaZYP1	NA	AtZYP1A, ZYP1B, ZYP1	Central element component	Ensembl BLAST
405	TraesCS2A02G103300	TaRecQ-7	NA	NA	Involved in gene conversion, increase GC and CO frequency	high confidence
406	TraesCS2B02G120600	TaRecQ-7	NA	NA	Involved in gene conversion, increase GC and CO frequency	high confidence
407	TraesCS2D02G102800	TaRecQ-7	NA	NA	Involved in gene conversion, increase GC and CO frequency	high confidence
