## Supplementary material for "A co-expression network in hexaploid wheat reveals mostly balanced expression and lack of significant gene loss of homeologous meiotic genes upon polyploidization": S8 Table. Fishers exact test and FDR adjusted p-value for "Orthologs" and "Meiotic GO" genes enrichment in modules

### Sheet: Fishers exact test results
S8 Table. Fishers exact test and FDR adjusted p-value for "Orthologs" and "Meiotic GO" genes enrichment in modules.
Group of genes	Module	Actual number of genes	Expected number of genes	p-value over-represented	p-value under-represented	FDR over-represented	FDR under-represented
Orthologs	Module 01	20	48.0844	0.999827	0.000444479	1	0.320568
Meiotic GO	Module 01	33	59.0751	0.997761	0.00428104	1	0.771895
Meiotic GO	Module 02	132	38.6992	7.41e-14	1	2.67e-11	1
Orthologs	Module 02	165	31.4994	5.61e-24	1	4.04e-21	1
Orthologs	Module 03	12	26.6724	0.993193	0.0165472	1	1
Meiotic GO	Module 03	17	32.769	0.989563	0.0218397	1	1
Orthologs	Module 04	12	18.4852	0.900507	0.17992	1	1
Meiotic GO	Module 04	32	22.7103	0.109323	0.933905	1	1
Orthologs	Module 05	9	12.7081	0.809296	0.330966	1	1
Meiotic GO	Module 05	22	15.6129	0.161247	0.906902	1	1
Orthologs	Module 06	8	12.3447	0.869282	0.250789	1	1
Meiotic GO	Module 06	13	15.1663	0.715381	0.424463	1	1
Orthologs	Module 07	0	9.10548	1	0.00192249	1	0.462181
Meiotic GO	Module 07	2	11.1867	0.998331	0.0110478	1	1
Meiotic GO	Module 08	0	10.043	1	0.000955753	1	0.344655
Orthologs	Module 08	1	8.17453	0.998081	0.0193123	1	1
Orthologs	Module 09	0	7.54964	1	0.00772038	1	1
Meiotic GO	Module 09	4	9.27528	0.954447	0.132426	1	1
Orthologs	Module 10	1	7.28184	0.996155	0.0348214	1	1
Meiotic GO	Module 10	2	8.94626	0.98943	0.0541491	1	1
Meiotic GO	Module 11	16	7.5205	0.0458362	0.983081	1	1
Orthologs	Module 11	15	6.12133	0.0385685	0.987021	1	1
Orthologs	Module 12	1	6.02569	0.992303	0.0619794	1	1
Meiotic GO	Module 12	8	7.40299	0.500835	0.696382	1	1
Orthologs	Module 13	5	5.91091	0.624045	0.622714	1	1
Meiotic GO	Module 13	9	7.26198	0.402234	0.773084	1	1
Orthologs	Module 14	0	5.80251	1	0.0309927	1	1
Meiotic GO	Module 14	8	7.1288	0.500867	0.696382	1	1
Orthologs	Module 15	2	5.63035	0.938057	0.225632	1	1
Meiotic GO	Module 15	6	6.91729	0.613947	0.612409	1	1
Orthologs	Module 16	10	5.20313	0.150313	0.94133	1	1
Meiotic GO	Module 16	14	6.39242	0.056862	0.979781	1	1
Orthologs	Module 17	0	5.06923	1	0.0309556	1	1
Meiotic GO	Module 17	4	6.22791	0.829418	0.375788	1	1
Meiotic GO	Module 18	5	6.00073	0.727064	0.499113	1	1
Orthologs	Module 18	6	4.88431	0.377356	0.828395	1	1
Meiotic GO	Module 19	7	5.94589	0.387654	0.806474	1	1
Orthologs	Module 19	14	4.83968	0.0150652	0.996369	1	1
Orthologs	Module 20	0	4.50811	1	0.0620581	1	1
Meiotic GO	Module 20	1	5.53853	0.984606	0.108546	1	1
Orthologs	Module 21	1	3.998	0.937998	0.311601	1	1
Meiotic GO	Module 21	3	4.91182	0.774749	0.499125	1	1
Meiotic GO	Module 22	1	4.66897	0.969143	0.18645	1	1
Orthologs	Module 22	2	3.80033	0.81355	0.499212	1	1
Orthologs	Module 23	3	3.62179	0.657492	0.655837	1	1
Meiotic GO	Module 23	15	4.44963	0.00921627	0.997916	0.949568	1
Orthologs	Module 24	1	3.61541	0.938051	0.311506	1	1
Meiotic GO	Module 24	3	4.44179	0.774888	0.499032	1	1
Meiotic GO	Module 25	2	4.41046	0.891666	0.342497	1	1
Orthologs	Module 25	8	3.58991	0.112704	0.967716	1	1
Orthologs	Module 26	5	3.50064	0.36378	0.85577	1	1
Meiotic GO	Module 26	16	4.30078	0.00560819	0.998803	0.7353	1
Orthologs	Module 27	0	3.48788	1	0.124314	1	1
Meiotic GO	Module 27	1	4.28512	0.969178	0.186356	1	1
Meiotic GO	Module 28	13	4.26161	0.0238682	0.993903	1	1
Orthologs	Module 28	12	3.46876	0.0171181	0.99646	1	1
Orthologs	Module 29	0	3.16907	1	0.124245	1	1
Meiotic GO	Module 29	2	3.89342	0.81376	0.499054	1	1
Orthologs	Module 30	0	3.04154	1	0.124213	1	1
Meiotic GO	Module 30	3	3.73675	0.657729	0.655758	1	1
Orthologs	Module 31	1	2.83112	0.875845	0.499153	1	1
Meiotic GO	Module 31	4	3.47823	0.501237	0.77344	1	1
Meiotic GO	Module 32	0	3.45473	1	0.124149	1	1
Orthologs	Module 32	3	2.81199	0.501067	0.812501	1	1
Meiotic GO	Module 33	3	3.39989	0.657876	0.655709	1	1
Orthologs	Module 33	8	2.76735	0.0540755	0.989511	1	1
Meiotic GO	Module 34	0	3.31372	1	0.124113	1	1
Orthologs	Module 34	0	2.69721	1	0.249112	1	1
Meiotic GO	Module 35	0	2.78885	1	0.248945	1	1
Orthologs	Module 35	2	2.26999	0.689085	0.686972	1	1
Orthologs	Module 36	0	2.25087	1	0.248936	1	1
Meiotic GO	Module 36	2	2.76535	0.689098	0.686968	1	1
Meiotic GO	Module 37	11	2.58517	0.0107547	0.998405	0.969565	1
Orthologs	Module 37	16	2.10421	0.000580751	0.999938	0.104713	1
Orthologs	Module 38	6	2.09783	0.144025	0.965346	1	1
Meiotic GO	Module 38	12	2.57734	0.00611712	0.999159	0.7353	1
Orthologs	Module 39	3	2.07233	0.501449	0.812502	1	1
Meiotic GO	Module 39	6	2.546	0.144018	0.965352	1	1
Orthologs	Module 40	0	2.06595	1	0.248841	1	1
Meiotic GO	Module 40	3	2.53817	0.501453	0.812502	1	1
Meiotic GO	Module 41	3	2.45199	0.501505	0.812502	1	1
Orthologs	Module 41	15	1.99581	0.000228365	0.999987	0.0549006	1
Meiotic GO	Module 42	2	2.43633	0.689315	0.686896	1	1
Orthologs	Module 42	1	1.98306	0.751208	0.749597	1	1
Orthologs	Module 43	2	1.81727	0.50132	0.875001	1	1
Meiotic GO	Module 43	4	2.23265	0.344575	0.891042	1	1
Meiotic GO	Module 44	7	2.21698	0.0889617	0.980968	1	1
Orthologs	Module 44	6	1.80452	0.0619141	0.992381	1	1
Meiotic GO	Module 45	0	1.91929	1	0.498978	1	1
Orthologs	Module 45	0	1.56222	1	0.498978	1	1
Orthologs	Module 46	0	1.51758	1	0.498947	1	1
Meiotic GO	Module 46	1	1.86446	0.751579	0.749474	1	1
Meiotic GO	Module 47	0	1.73911	1	0.498871	1	1
Orthologs	Module 47	1	1.41556	0.751693	0.749436	1	1
Meiotic GO	Module 48	0	1.53543	1	0.498721	1	1
Orthologs	Module 48	0	1.24977	1	0.498721	1	1
Meiotic GO	Module 49	0	1.51977	1	0.498708	1	1
Orthologs	Module 49	0	1.23702	1	0.498708	1	1
Orthologs	Module 50	1	1.21789	0.751969	0.749344	1	1
Meiotic GO	Module 50	4	1.49627	0.187493	0.969163	1	1
Meiotic GO	Module 51	1	1.26125	0.752336	0.749221	1	1
Orthologs	Module 51	1	1.0266	0.752336	0.749221	1	1
Meiotic GO	Module 52	0	1.18291	1	0.498339	1	1
Orthologs	Module 52	0	0.962835	1	1	1	1
Meiotic GO	Module 53	0	1.15158	1	0.498294	1	1
Orthologs	Module 53	0	0.937329	1	1	1	1
Meiotic GO	Module 54	6	1.12807	0.0613366	0.992569	1	1
Orthologs	Module 54	2	0.9182	0.250871	1	1	1
Meiotic GO	Module 55	0	0.877391	1	1	1	1
Orthologs	Module 55	0	0.714156	1	1	1	1
Meiotic GO	Module 56	2	0.869557	0.251131	1	1	1
Orthologs	Module 56	1	0.707779	0.502262	1	1	1
Meiotic GO	Module 57	0	0.861723	1	1	1	1
Orthologs	Module 57	0	0.701403	1	1	1	1
Meiotic GO	Module 58	0	0.822554	1	1	1	1
Orthologs	Module 58	0	0.669521	1	1	1	1
Meiotic GO	Module 59	2	0.822554	0.251196	1	1	1
Orthologs	Module 59	0	0.669521	1	1	1	1
Meiotic GO	Module 60	0	0.665877	1	1	1	1
Orthologs	Module 60	0	0.541993	1	1	1	1
Meiotic GO	Module 61	2	0.603206	0.251634	1	1	1
Orthologs	Module 61	0	0.490982	1	1	1	1
Meiotic GO	Module 62	4	0.603206	0.0616587	1	1	1
Orthologs	Module 62	1	0.490982	0.503268	1	1	1
Meiotic GO	Module 63	0	0.548369	1	1	1	1
Orthologs	Module 63	0	0.446347	1	1	1	1
Meiotic GO	Module 64	0	0.462197	1	1	1	1
Orthologs	Module 64	0	0.376207	1	1	1	1
Meiotic GO	Module 65	0	0.415194	1	1	1	1
Orthologs	Module 65	2	0.337949	0.252381	1	1	1
Meiotic GO	Module 66	0	0.40736	1	1	1	1
Orthologs	Module 66	0	0.331572	1	1	1	1
