## Supplementary material for "A co-expression network in hexaploid wheat reveals mostly balanced expression and lack of significant gene loss of homeologous meiotic genes upon polyploidization": S9 Table. Assignment of wheat orthologs of known meiotic genes to the meiosis-related modules

### Sheet: Sheet1
S9 Table. Assignment of wheat orthologs of known meiotic genes to the meiosis-related modules.
No.	Gene name	Gene copy number				Expressed in meiotic anther tissue	Assignment to module		Not assigned to any module (Module 0)	Has at least one copy in the meiotic modules
		High confidence	Low confidence	Ensembl BLAST	Total		Meiotic modules	Other modules
1	TaAGO9	7	9	0	16	7	4	3	0	YES
2	TaAM1	0	0	3	3	3	0	3	0	No
3	TaARP6	4	0	0	4	4	1	1	2	YES
4	TaASY1	3	1	0	4	4	0	4	0	No
5	TaASY3	9	0	0	9	9	3	4	2	YES
6	TaATM	0	0	3	3	3	0	3	0	No
7	TaATR	3	1	0	4	4	1	2	1	YES
8	TaAXR1	6	0	0	6	6	0	5	1	No
9	TaBRCA2	3	0	0	3	3	0	3	0	No
10	TaBRK1	2	0	0	2	2	2	0	0	YES
11	TaBVF1	3	0	0	3	3	0	2	1	No
12	TaCDC45	6	0	0	6	6	5	1	0	YES
13	TaCDKA1	0	3	0	3	3	3	0	0	YES
14	TaCENH3	6	0	0	6	6	3	1	2	YES
15	TaCOM1	3	0	0	3	3	2	1	0	YES
16	TaCTF7	3	0	0	3	3	1	2	0	YES
17	TaCYCA1	6	0	0	6	6	4	2	0	YES
18	TaDMC1	3	0	0	3	3	0	1	2	No
19	TaDTM1	3	0	0	3	3	0	2	1	No
20	TaEAT1	4	0	0	4	4	0	3	1	No
21	TaEME1B	0	5	0	5	5	4	1	0	YES
22	TaESP	3	0	0	3	3	2	1	0	YES
23	TaETG1	3	0	0	3	3	3	0	0	YES
24	TaExo1	3	0	0	3	3	2	1	0	YES
25	TaFANCM	0	0	3	3	3	3	0	0	YES
26	TaFIGL1	3	0	0	3	3	0	2	1	No
27	TaFLIP	2	0	0	2	2	2	0	0	YES
28	TaGEN1	3	0	0	3	3	0	1	2	No
29	TaH2AX	0	7	0	7	7	6	1	0	YES
30	TaHEI10	3	0	0	3	3	1	2	0	YES
31	TaHEIP1	3	0	0	3	3	0	3	0	No
32	TaHOP2	3	0	0	3	3	2	1	0	YES
33	TaHUS1	3	0	0	3	3	3	0	0	YES
34	TaK1	3	0	0	3	3	0	3	0	No
35	TaKIN-1	3	0	0	3	3	0	3	0	No
36	TaLEPTO1	3	0	0	3	3	0	3	0	No
37	TaMAPK4	6	0	0	6	6	0	6	0	No
38	TaMCC1	3	0	0	3	3	0	3	0	No
39	TaMCM8	3	0	0	3	3	1	1	1	YES
40	TaMEI1	3	0	0	3	3	3	0	0	YES
41	TaMEL2	0	3	0	3	3	0	3	0	No
42	TaMER3	3	0	0	3	3	1	2	0	YES
43	TaMHF1	3	0	0	3	3	2	1	0	YES
44	TaMHF2	3	0	0	3	3	3	0	0	YES
45	TaMIL1	3	0	0	3	3	1	0	2	YES
46	TaMis12a	6	0	0	6	6	4	2	0	YES
47	TaMis12b	3	0	0	3	3	0	1	2	No
48	TaMLH1	0	5	0	5	5	3	2	0	YES
49	TaMLH3	3	0	0	3	3	0	3	0	No
50	TaMND1	3	0	0	3	3	2	1	0	YES
51	TaMRE11	5	0	0	5	3	1	2	0	YES
52	TaMSH2	3	1	0	4	3	3	0	0	YES
53	TaMSH4	2	0	0	2	2	0	2	0	No
54	TaMSH5	3	0	0	3	3	0	3	0	No
55	TaMSH7	3	0	0	3	3	2	1	0	YES
56	TaMTOPVIB	0	3	0	3	3	0	3	0	No
57	TaMUS81	15	0	0	15	11	7	1	3	YES
58	TaNBS1	3	0	0	3	3	1	1	1	YES
59	TaPCH2	3	0	0	3	3	3	0	0	YES
60	TaPHS1	6	0	0	6	6	2	3	1	YES
61	TaPollambda	3	0	0	3	3	1	2	0	YES
62	TaPRD1	3	0	0	3	3	0	2	1	No
63	TaPRD3	10	0	0	10	9	7	1	1	YES
64	TaPS1	0	3	0	3	3	3	0	0	YES
65	TaPTD	3	0	0	3	3	1	1	1	YES
66	TaRAD1	7	0	0	7	7	2	3	2	YES
67	TaRAD50	6	0	0	6	3	3	0	0	YES
68	TaRAD51	3	0	0	3	3	2	1	0	YES
69	TaRAD51B	3	0	0	3	3	3	0	0	YES
70	TaRAD51C	3	0	0	3	3	2	1	0	YES
71	TaRAD51D	3	0	0	3	3	0	3	0	No
72	TaRBR	6	0	0	6	6	0	5	1	No
73	TaREC8	3	0	0	3	3	2	1	0	YES
74	TaRECQ4A	3	0	0	3	3	3	0	0	YES
75	TaRecQ-7	3	0	0	3	3	3	0	0	YES
76	TaRFC1	3	0	0	3	3	3	0	0	YES
77	TaRMI1	2	1	0	3	3	3	0	0	YES
78	TaRPA1a	3	0	0	3	3	0	3	0	No
79	TaRPA1c	0	8	0	8	8	1	6	1	YES
80	TaRPA2c	3	0	0	3	3	1	2	0	YES
81	TaRTEL1	3	0	0	3	3	0	3	0	No
82	TaSCC2	3	0	0	3	3	0	2	1	No
83	TaSCC3	3	0	0	3	3	0	2	1	No
84	TaSDS	4	0	0	4	4	3	1	0	YES
85	TaSGO1	3	0	0	3	3	3	0	0	YES
86	TaSHOC1	0	0	6	6	6	4	2	0	YES
87	TaSKP1	0	8	0	8	4	0	3	1	No
88	TaSMC1	3	0	0	3	3	0	1	2	No
89	TaSMC2	3	0	0	3	3	3	0	0	YES
90	TaSMC3	6	0	0	6	3	0	3	0	No
91	TaSMG7	3	0	0	3	3	0	3	0	No
92	TaSPL	3	0	0	3	2	1	0	1	YES
93	TaSPO11-1	3	0	0	3	3	0	2	1	No
94	TaSPO11-2	3	0	0	3	3	0	3	0	No
95	TaSPO11-3	0	3	0	3	3	2	1	0	YES
96	TaSpo11-4	0	1	0	1	1	1	0	0	YES
97	TaSYN3	5	0	0	5	3	3	0	0	YES
98	TaTOP3A	0	2	0	2	2	2	0	0	YES
99	TaXRCC2	3	0	0	3	3	1	2	0	YES
100	TaXRCC3	3	0	0	3	3	1	1	1	YES
101	TaZIP4	4	0	0	4	4	3	1	0	YES
102	TaZYGO1	3	0	0	3	3	1	1	1	YES
103	TaZYP1	2	0	1	3	3	1	1	1	YES
	Total Orthologs	327	64	16	407	377	165	169	43	67 genes out of 103 (65%)
