## Supplementary material for "A co-expression network in hexaploid wheat reveals mostly balanced expression and lack of significant gene loss of homeologous meiotic genes upon polyploidization": S10 Table. Expression pattern of wheat orthologs of meiotic genes that were not assigned to the meiosis-related modules

### Sheet: merged_tables
S10 Table. Expression pattern of wheat orthologs of meiotic genes that were not assigned to the meiosis-related modules. Average expression values (TPMs) is shown for the 8 tissue types.
	Gene name	Gene ID	Module	Meiotic_anther	Floral_organs	Spike	Grain	Stem	Shoots	Leaves	Roots
1	TaAM1	TraesCS5A02G370900	19	3.07667	0.0692495	0.0985956	0.375161	0.0579694	0.0134648	0.0441066	0.0264403
5		TraesCS5B02G373300	33	1.10741	0.123765	0.556152	0.493333	0.2207	0.0832464	0.127905	0.70778
6		TraesCS5D02G380600	11	2.79713	0.0557492	0.101013	0.12679	0.142373	0.0420921	0.0317682	0.12201
2	TaASY1	TraesCS5A02G286500	6	39.6994	9.98115	9.52992	3.74368	2.49788	0.270184	0.235114	1.07448
11		TraesCS5A02G304300	5	0.622423	0.740836	0.744276	1.67446	0.38761	0.123425	0.147113	0.0556995
12		TraesCS5B02G285800	11	34.4585	2.09584	0.744412	1.54939	0.127977	0.0645303	0.0568644	1.03865
13		TraesCS5D02G294100	11	34.8862	2.93434	0.86298	1.36276	0.822991	0.031396	0.106524	0.121911
3	TaATM	TraesCS1A02G329400	39	1.37594	0.799067	1.58457	0.674017	1.75576	1.1645	1.06283	2.38298
21		TraesCS1B02G342800	39	1.97163	1.25678	2.13211	1.0491	1.83658	1.23468	1.08549	2.82371
22		TraesCS1D02G331500	39	1.14609	0.332525	0.958972	0.546129	1.42675	1.15314	0.921975	1.96905
4	TaAXR1	TraesCS5A02G318500	11	25.7322	21.2891	16.0932	6.28658	15.8467	9.46257	8.40333	13.7676
27		TraesCS5A02G476800	5	3.44986	4.05416	6.26476	2.43418	7.10405	3.89944	3.35938	5.789
28		TraesCS5B02G319000	0	16.2859	8.63147	10.1496	4.90798	11.0182	6.8568	6.43109	10.0091
29		TraesCS5B02G489700	38	0.570164	0.387482	0.649645	0.364903	0.384316	0.35875	0.442434	0.610886
30		TraesCS5D02G324800	19	19.0062	15.8732	14.6625	7.33846	17.918	9.92528	9.27786	12.7206
31		TraesCS5D02G490100	19	1.82061	1.5523	3.09798	1.24329	2.22466	0.778541	0.889508	1.96106
5	TaBRCA2	TraesCS3A02G099300	37	3.04299	0.703999	0.84718	0.725107	1.37835	0.902707	0.56695	2.00766
33	TaBRCA2	TraesCS3B02G115500	37	1.66756	0.675486	0.568173	0.990184	0.798043	0.808208	0.567526	1.16143
34	TaBRCA2	TraesCS3D02G099600	37	0.882776	0.161612	0.237769	0.490089	0.412177	0.431619	0.287682	0.685077
6	TaBVF1	TraesCS3A02G198600	0	9.58028	6.75869	6.48613	3.56775	11.6231	12.6299	10.322	10.3827
36	TaBVF1	TraesCS3B02G227200	16	2.07343	0.668027	1.47111	1.11988	2.23668	1.8805	2.22073	1.9644
37	TaBVF1	TraesCS3D02G196500	1	7.25232	5.96778	7.3769	3.47029	14.6511	9.97913	8.97593	9.99907
7	TaDMC1	TraesCS5A02G133000	0	7.57377	0.619694	0.256026	0.04619	0.089079	0.00868268	0.0294529	0.0455719
48	TaDMC1	TraesCS5B02G131900	25	18.128	7.4067	4.26624	0.876611	1.45589	0.224349	0.196333	0.387573
49	TaDMC1	TraesCS5D02G141200	0	26.8916	7.73772	5.54898	2.12185	3.87393	2.12027	3.65068	1.57964
8	TaDTM1	TraesCS2A02G163200	0	10.7052	3.79275	2.96751	1.95688	2.71163	3.35235	3.42153	5.37473
51	TaDTM1	TraesCS2B02G189000	18	16.3857	5.87905	3.67491	2.17258	3.81791	5.12838	4.53039	9.84832
52	TaDTM1	TraesCS2D02G170100	22	2.69392	0.848473	0.62122	0.316265	0.601167	1.95907	2.65021	3.04078
9	TaEAT1	TraesCS2A02G442500	0	19.7391	85.0799	0.437325	0.0028979	0.0272084	0.0240222	0.0802998	0.0199754
54		TraesCS2A02G442700	44	7.93211	0.519017	0.557775	0.0688519	0.379845	0.270962	0.19604	0.296725
55		TraesCS2B02G463800	15	5.85145	20.7411	0.519224	0.0480543	0.259898	0.154578	0.107045	0.224364
56		TraesCS2D02G441800	15	7.73536	11.4248	0.532719	0.03	0.205654	0.182231	0.0725734	0.167351
10	TaFIGL1	TraesCS5A02G109500	0	4.99318	2.95612	3.92035	1.84002	4.39361	2.24573	2.24755	3.25794
61	TaFIGL1	TraesCS5B02G110300	37	3.2827	1.61824	3.29097	1.54051	3.57639	1.9789	1.52409	2.70747
62	TaFIGL1	TraesCS5D02G123800	37	3.52743	0.527784	1.82281	1.27618	2.09383	1.04279	1.09825	2.34122
11	TaGEN1	TraesCS5A02G309900	0	1.7362	2.02617	2.40245	0.541262	1.70734	1.26672	1.4045	1.65643
64	TaGEN1	TraesCS5B02G310700	0	2.0931	1.86583	1.90281	0.422296	1.44177	1.0525	0.876225	1.2698
65	TaGEN1	TraesCS5D02G316900	4	1.81053	1.46717	1.29659	0.267726	1.14753	0.851583	0.954708	1.27554
12	TaHEIP1	TraesCS3A02G096800	1	2.70019	0.93234	1.08282	0.138719	1.11903	0.802139	0.683704	0.623251
70	TaHEIP1	TraesCS3B02G112600	1	4.73585	1.53354	2.54817	0.476833	2.78129	2.26599	2.07063	1.41472
71	TaHEIP1	TraesCS3D02G097400	44	4.16949	0.503641	0.719731	0.0791933	1.12518	0.386251	0.530139	0.615767
13	TaK1	TraesCS2A02G480500	4	7.68537	5.12193	19.4084	0.732206	14.0737	9.56426	4.08214	15.8867
74	TaK1	TraesCS2B02G505400	4	8.62623	4.47612	16.759	0.564416	11.6212	6.86836	2.95443	11.6548
75	TaK1	TraesCS2D02G479900	4	7.45424	4.46006	21.7633	0.43444	17.6703	7.44499	3.36121	15.7248
14	TaKIN-1	TraesCS7A02G316600	4	0.282167	0.111428	0.425945	0.0800527	0.101743	0.172674	0.121698	0.232988
77	TaKIN-1	TraesCS7B02G217600	50	8.67787	1.89535	4.09235	3.06264	5.12092	2.34821	3.14498	3.41101
78	TaKIN-1	TraesCS7D02G313500	19	7.70285	0.640335	0.810764	0.881462	1.34049	0.301364	0.440165	1.06552
15	TaLEPTO1	TraesCS6A02G146200	3	5.17171	8.04087	4.8209	1.39864	15.3643	12.2684	7.06299	33.232
80	TaLEPTO1	TraesCS6B02G174400	3	8.92342	8.80532	6.66931	1.98121	14.1258	16.0601	7.2338	31.8893
81	TaLEPTO1	TraesCS6D02G135500	3	6.60419	6.41573	7.69232	1.36595	13.7304	10.7931	6.44376	28.1216
16	TaMAPK4	TraesCS1A02G184500	3	2.2924	1.6596	4.48504	1.43481	10.4127	6.4324	5.70548	7.53308
83		TraesCS1B02G192600	3	5.49045	4.43509	12.4443	3.05446	25.076	13.8202	14.7467	18.6864
84		TraesCS1D02G192200	3	6.45182	5.17507	12.5094	3.68575	27.0239	16.4646	15.2386	23.0449
85		TraesCS7A02G299300	21	0.433229	0.712014	0.687554	0.543839	0.60269	2.12878	2.36582	0.256288
86		TraesCS7B02G201000	1	2.45602	5.44664	5.75951	0.64243	3.73279	3.27893	3.04387	2.47045
87		TraesCS7D02G295900	24	1.75395	3.39414	4.05804	1.14357	3.2425	2.76629	3.25688	1.40522
17	TaMCC1	TraesCS6A02G265100	3	3.09937	7.80201	6.22167	1.84745	6.61108	3.73152	3.9167	7.90025
89	TaMCC1	TraesCS6B02G292200	3	3.06791	8.71719	14.1657	1.656	11.2489	6.29431	6.3883	12.3419
90	TaMCC1	TraesCS6D02G249600	3	3.09456	4.97689	10.6565	1.89667	8.06586	5.3673	5.20709	8.78043
18	TaMEL2	TraesCS5A02G079800	25	1.41892	1.84017	4.69673	1.59186	0.0586109	0.252452	0.0516923	0.221123
94	TaMEL2	TraesCS5B02G086100	10	0.455967	0.683214	1.03361	0.159355	0.143004	0.251121	0.0882172	0.0783869
95	TaMEL2	TraesCS5D02G092300	25	0.83717	1.66716	3.92511	0.831572	0.0427813	0.177798	0.063014	0.183805
19	TaMis12b	TraesCS2A02G586100	0	9.19862	9.15403	8.96745	5.53814	9.57514	5.28601	6.11346	11.9834
104	TaMis12b	TraesCS2B02G596900	32	5.34025	2.67967	5.85398	4.71618	6.76624	5.10589	4.60034	9.33474
105	TaMis12b	TraesCS2D02G600500	0	8.22256	6.31158	8.62589	5.80296	10.3027	6.08289	6.6137	12.8427
20	TaMLH3	TraesCS5A02G352800	16	0.92993	0.408611	1.12072	0.507587	1.50231	0.758033	0.831313	1.28298
109	TaMLH3	TraesCS5B02G355000	19	2.31088	0.988898	1.90169	0.764528	2.17321	1.41953	1.28301	1.87025
110	TaMLH3	TraesCS5D02G359800	19	2.23323	0.987449	2.19485	0.785154	2.19996	1.55751	1.45357	1.60343
21	TaMSH4	TraesCS2A02G171900	43	3.30287	2.49113	3.32881	0.567035	3.36494	1.67028	2.00215	1.41168
115		TraesCS2B02G198300	1	4.71815	3.15634	4.6467	1.7714	6.00991	4.88093	5.27058	2.83041
22	TaMSH5	TraesCS1A02G315900	1	4.57771	2.90206	6.28231	0.943898	7.83103	5.09776	4.64715	3.11994
117	TaMSH5	TraesCS1B02G328200	25	0.724118	2.1777	1.07384	0.0999817	0.271046	0.22577	0.23533	0.0890734
118	TaMSH5	TraesCS1D02G316200	43	4.69929	2.42826	4.8537	0.878496	6.17985	3.43499	2.90314	1.27611
23	TaMTOPVIB	TraesCS7A02G410300	1	1.46327	1.0751	2.43041	0.452343	1.99883	3.27922	2.26911	0.463933
121	TaMTOPVIB	TraesCS7B02G309700	6	1.80335	1.01578	1.82762	0.491898	1.1775	0.706848	0.622064	0.67812
122	TaMTOPVIB	TraesCS7D02G403500	1	2.30881	1.3245	1.74757	0.329497	1.36502	2.29179	1.73834	0.24993
24	TaPRD1	TraesCS2A02G275100	1	3.317	1.75728	2.85351	0.759198	2.43949	2.02553	1.84714	2.24261
136	TaPRD1	TraesCS2B02G292500	1	2.07378	0.879291	5.52841	0.522409	7.91348	12.25	8.3898	2.41417
137	TaPRD1	TraesCS2D02G274100	0	2.39844	0.941914	1.00617	0.434953	1.05258	0.594735	0.517638	0.981358
25	TaRAD51D	TraesCS7A02G455900	26	0.861819	0.393428	0.818975	0.355032	0.836257	0.226154	0.258907	0.510622
150	TaRAD51D	TraesCS7B02G356900	19	1.18531	0.75092	1.29082	0.475942	1.19079	0.481154	0.483644	0.969699
151	TaRAD51D	TraesCS7D02G444800	19	1.54204	1.06351	1.84241	0.69889	1.79441	0.720842	0.960505	1.16
26	TaRBR	TraesCS4A02G143200	16	7.01241	5.64025	7.29319	2.61512	8.21226	5.84472	5.66919	7.87521
153		TraesCS4B02G162200	16	5.31157	2.8749	5.85072	2.82189	7.63437	4.7141	5.39982	6.15769
154		TraesCS4D02G159600	0	7.98431	7.05115	8.76024	3.16771	9.47219	5.6568	6.61581	8.62265
155		TraesCS7A02G264800	33	6.77429	3.72155	4.31091	2.44824	5.32166	1.8386	2.63307	5.33309
156		TraesCS7B02G162700	13	3.14676	2.418	2.38584	2.10229	2.84321	1.26433	1.23003	3.0107
157		TraesCS7D02G265600	37	3.55425	2.48569	2.12994	1.50257	3.33424	1.358	1.53824	3.02826
27	TaRPA1a	TraesCS6A02G335700	19	4.11917	3.37879	3.3637	1.68435	2.81591	2.10188	2.13749	2.93613
160	TaRPA1a	TraesCS6B02G366400	19	3.83641	3.47041	3.66546	1.76874	3.15796	2.46467	2.60988	2.98473
161	TaRPA1a	TraesCS6D02G315400	38	2.89819	2.13627	2.30769	1.68798	2.20403	2.20769	1.80372	2.40776
28	TaRTEL1	TraesCS3A02G212600	37	3.57338	2.7323	3.24699	1.16129	3.77366	1.06701	1.15341	2.69976
172	TaRTEL1	TraesCS3B02G242700	37	2.62399	1.03844	2.2474	1.07551	3.036	1.03965	1.01607	2.23623
173	TaRTEL1	TraesCS3D02G215000	37	3.36237	1.63177	2.71486	1.36016	3.75856	1.39669	1.44488	2.78289
29	TaSCC2	TraesCS2A02G260400	16	5.43594	4.38215	4.63201	1.84575	4.32557	4.75219	3.70221	5.85977
175	TaSCC2	TraesCS2B02G281600	16	5.56862	4.47597	4.94065	2.24018	4.19302	4.33799	3.64536	5.77784
176	TaSCC2	TraesCS2D02G263300	0	5.06587	2.65995	4.44817	2.05399	4.86384	5.14107	3.95209	7.03018
30	TaSCC3	TraesCS4A02G158700	11	17.3211	21.8244	15.1727	5.6775	14.1008	8.65272	8.09697	13.6287
178	TaSCC3	TraesCS4D02G147700	38	15.6402	14.4894	12.7296	6.4101	14.0674	10.0052	9.17896	14.5939
179	TaSCC3	TraesCSU02G181400	0	28.9938	11.9135	19.5002	8.63818	25.2798	16.9761	15.311	23.926
31	TaSKP1	TraesCS3D02G016600	0	0.727051	0.0616618	0.0744692	0.0362455	0	0.0496045	0.149022	0.91481
184		TraesCS5A02G331300	6	238.138	42.4405	35.0046	18.1602	4.08345	1.64889	3.83409	2.92648
185		TraesCS5B02G331700	11	210.112	49.6601	38.3023	12.8491	4.02172	2.67211	4.45669	2.6245
186		TraesCS5D02G337200	5	0.162676	8.44129	0.0315364	0.580908	0.0165078	0.0369853	0.0424613	0.0229641
32	TaSMC1	TraesCS7A02G295800	0	11.3959	9.84883	12.4612	4.30321	14.2235	10.681	9.3285	11.9018
188	TaSMC1	TraesCS7B02G185100	54	10.351	8.55694	10.2808	3.35589	11.8896	8.84604	8.22519	11.1449
189	TaSMC1	TraesCS7D02G289400	0	12.5042	10.4692	12.873	4.67269	15.9961	12.4927	10.4687	12.7846
33	TaSMC3	TraesCS1A02G428700	44	19.4262	13.0749	15.4937	3.96189	20.8484	13.7337	12.8259	18.7961
191	TaSMC3	TraesCS1B02G463400	44	14.917	12.7135	13.757	2.89273	18.5737	11.709	11.0591	15.7993
192	TaSMC3	TraesCS1D02G438000	1	17.4687	8.8158	11.602	3.2489	15.8618	11.235	9.99208	14.7361
34	TaSMG7	TraesCS5A02G162700	16	10.1892	19.0345	13.4419	6.05958	13.4867	15.047	10.945	15.8395
194	TaSMG7	TraesCS5B02G160100	16	10.1847	17.1248	11.5077	5.87679	13.5226	14.048	10.8166	15.3635
195	TaSMG7	TraesCS5D02G167700	16	10.5786	19.1051	14.3054	6.26621	13.0872	13.973	10.6318	15.4723
35	TaSPO11-1	TraesCS5A02G391400	0	2.20204	1.03765	0.551666	0.16707	0.315358	0.214437	0.308227	0.445973
198	TaSPO11-1	TraesCS5B02G396300	8	0.991386	0.834038	0.587513	0.181031	0.968908	0.34365	0.54467	1.27933
199	TaSPO11-1	TraesCS5D02G401100	11	1.70722	1.23973	0.431508	0.307228	0.290148	0.180743	0.195056	0.382092
36	TaSPO11-2	TraesCS7A02G300300	19	1.74448	1.61065	2.12173	0.872312	1.4775	1.08252	1.05074	1.26554
201	TaSPO11-2	TraesCS7B02G201200	5	3.41175	2.58918	3.80779	3.80785	2.96445	2.12771	1.99338	2.17046
202	TaSPO11-2	TraesCS7D02G296000	5	3.24802	2.4689	3.56076	4.37727	4.27765	2.32669	2.2204	1.89274
