## Supplementary material for "A co-expression network in hexaploid wheat reveals mostly balanced expression and lack of significant gene loss of homeologous meiotic genes upon polyploidization": S15 Table. List of transcription factors in the meiosis-related modules 2, 28 and 4

### Sheet: list of TFs
S15 Table. List of transcription factors in the meiosis-related modules 2, 28 and 41
	Gene	TF family	Meiosis-related module
1	TraesCS1A02G129300	MYB-related	Module 2
2	TraesCS1A02G144400	C2C2_GATA	Module 2
3	TraesCS1A02G162200	FHA	Module 2
4	TraesCS1A02G193400	HD-Zip_IV	Module 2
5	TraesCS1A02G242800	AP2/EREBP	Module 2
6	TraesCS1A02G302700	ABI3/VP1	Module 2
7	TraesCS1A02G340900	C2C2_GATA	Module 2
8	TraesCS1A02G418200	C2C2_GATA	Module 2
9	TraesCS1A02G428000	CPP	Module 2
10	TraesCS1B02G087500	GeBP	Module 2
11	TraesCS1B02G147800	MYB-related	Module 2
12	TraesCS1B02G214600	MADS_I	Module 2
13	TraesCS1B02G254300	AP2/EREBP	Module 2
14	TraesCS1B02G269200	mTERF	Module 2
16	TraesCS1B02G448200	C2C2_GATA	Module 2
17	TraesCS1B02G462800	CPP	Module 2
18	TraesCS1B02G462900	CPP	Module 2
19	TraesCS1D02G125400	MYB-related	Module 2
20	TraesCS1D02G139300	E2F/DP	Module 2
22	TraesCS1D02G230900	AP2/EREBP	Module 2
23	TraesCS1D02G242800	AP2/EREBP	Module 2
24	TraesCS1D02G251800	mTERF	Module 2
25	TraesCS1D02G258000	mTERF	Module 2
26	TraesCS1D02G337400	ARF	Module 2
27	TraesCS1D02G343000	C2C2_GATA	Module 2
28	TraesCS1D02G419500	CCAAT_Dr1	Module 2
29	TraesCS2A02G146600	HSF	Module 2
30	TraesCS2A02G153200	ABI3/VP1	Module 2
31	TraesCS2A02G159800	ABI3/VP1	Module 2
32	TraesCS2A02G194600	GRAS	Module 2
33	TraesCS2A02G267600	AP2/EREBP	Module 2
34	TraesCS2A02G330500	WRKY	Module 2
35	TraesCS2A02G398300	GRF	Module 2
36	TraesCS2A02G402700	GARP_G2-like	Module 2
37	TraesCS2A02G491000	ARF	Module 2
39	TraesCS2B02G051800	C3H	Module 2
40	TraesCS2B02G171900	HSF	Module 2
41	TraesCS2B02G176900	GeBP	Module 2
42	TraesCS2B02G185500	ABI3/VP1	Module 2
43	TraesCS2B02G185600	ABI3/VP1	Module 2
44	TraesCS2B02G212300	GRAS	Module 2
45	TraesCS2B02G218000	C3H	Module 2
46	TraesCS2B02G218800	HD	Module 2
47	TraesCS2B02G221700	AP2/EREBP	Module 2
48	TraesCS2B02G268100	AP2/EREBP	Module 2
49	TraesCS2B02G305500	AP2/EREBP	Module 2
50	TraesCS2B02G324300	C3H	Module 2
51	TraesCS2B02G412700	ABI3/VP1	Module 2
52	TraesCS2B02G416300	GRF	Module 2
53	TraesCS2B02G483300	bHLH	Module 2
54	TraesCS2B02G519200	ARF	Module 2
55	TraesCS2D02G015200	AP2/EREBP	Module 2
56	TraesCS2D02G151200	HSF	Module 2
57	TraesCS2D02G167000	ABI3/VP1	Module 2
58	TraesCS2D02G167100	ABI3/VP1	Module 2
60	TraesCS2D02G395900	GRF	Module 2
61	TraesCS2D02G488300	C3H	Module 2
62	TraesCS2D02G491200	ARF	Module 2
64	TraesCS3A02G153700	MYB-related	Module 2
65	TraesCS3A02G174400	FHA	Module 2
66	TraesCS3A02G174900	FHA	Module 2
67	TraesCS3A02G187800	MYB-related	Module 2
68	TraesCS3A02G231600	HD-Zip_I_II	Module 2
69	TraesCS3A02G264900	MYB-related	Module 2
70	TraesCS3A02G268500	E2F/DP	Module 2
71	TraesCS3A02G313100	AP2/EREBP	Module 2
72	TraesCS3A02G405200	HSF	Module 2
73	TraesCS3B02G164500	bHLH_TCP	Module 2
74	TraesCS3B02G180300	MYB-related	Module 2
75	TraesCS3B02G204600	FHA	Module 2
76	TraesCS3B02G217100	MYB-related	Module 2
77	TraesCS3B02G260800	HD-Zip_I_II	Module 2
78	TraesCS3B02G266800	AP2/EREBP	Module 2
79	TraesCS3B02G320100	ABI3/VP1	Module 2
80	TraesCS3B02G421300	NAC	Module 2
81	TraesCS3D02G029100	WRKY	Module 2
82	TraesCS3D02G141200	AP2/EREBP	Module 2
83	TraesCS3D02G146900	bHLH_TCP	Module 2
84	TraesCS3D02G180300	FHA	Module 2
85	TraesCS3D02G191400	MYB-related	Module 2
87	TraesCS4A02G003900	ABI3/VP1	Module 2
89	TraesCS4A02G060400	AP2/EREBP	Module 2
90	TraesCS4A02G067300	AS2/LOB	Module 2
92	TraesCS4A02G176200	GRAS	Module 2
93	TraesCS4A02G190800	C3H	Module 2
94	TraesCS4A02G206100	FHA	Module 2
95	TraesCS4A02G235100	AS2/LOB	Module 2
96	TraesCS4A02G255000	GRF	Module 2
97	TraesCS4A02G261600	MYB-related	Module 2
99	TraesCS4A02G284600	CPP	Module 2
100	TraesCS4A02G306400	CCAAT_HAP3	Module 2
101	TraesCS4A02G357600	ABI3/VP1	Module 2
104	TraesCS4A02G426200	ABI3/VP1	Module 2
105	TraesCS4A02G430600	GRAS	Module 2
106	TraesCS4B02G008300	CCAAT_HAP3	Module 2
107	TraesCS4B02G028500	CPP	Module 2
108	TraesCS4B02G060000	GRF	Module 2
109	TraesCS4B02G079900	AS2/LOB	Module 2
110	TraesCS4B02G109700	FHA	Module 2
111	TraesCS4B02G124600	C3H	Module 2
112	TraesCS4B02G141500	GRAS	Module 2
113	TraesCS4B02G159600	GeBP	Module 2
114	TraesCS4B02G235900	AP2/EREBP	Module 2
115	TraesCS4B02G261600	HD	Module 2
116	TraesCS4B02G279700	mTERF	Module 2
117	TraesCS4B02G301400	ABI3/VP1	Module 2
118	TraesCS4B02G385200	HD	Module 2
119	TraesCS4D02G007000	CCAAT_HAP3	Module 2
120	TraesCS4D02G020300	GRF	Module 2
121	TraesCS4D02G026100	CPP	Module 2
122	TraesCS4D02G034300	C3H	Module 2
123	TraesCS4D02G059600	GRF	Module 2
124	TraesCS4D02G078800	AS2/LOB	Module 2
125	TraesCS4D02G107100	FHA	Module 2
126	TraesCS4D02G122500	C3H	Module 2
127	TraesCS4D02G135500	GRAS	Module 2
128	TraesCS4D02G136300	GRAS	Module 2
130	TraesCS4D02G237300	AP2/EREBP	Module 2
131	TraesCS4D02G299700	ABI3/VP1	Module 2
132	TraesCS5A02G038300	ARF	Module 2
136	TraesCS5B02G039800	ARF	Module 2
137	TraesCS5B02G123800	TUB	Module 2
138	TraesCS5B02G125100	E2F/DP	Module 2
141	TraesCS5B02G326100	GRAS	Module 2
142	TraesCS5B02G378200	mTERF	Module 2
144	TraesCS5D02G022900	GeBP	Module 2
145	TraesCS5D02G030400	mTERF	Module 2
146	TraesCS5D02G030500	mTERF	Module 2
147	TraesCS5D02G045700	ARF	Module 2
151	TraesCS5D02G148600	C3H	Module 2
153	TraesCS5D02G515100	ABI3/VP1	Module 2
154	TraesCS6A02G019500	mTERF	Module 2
155	TraesCS6A02G030000	mTERF	Module 2
156	TraesCS6A02G030200	mTERF	Module 2
157	TraesCS6A02G030300	mTERF	Module 2
159	TraesCS6A02G032100	mTERF	Module 2
160	TraesCS6A02G035600	mTERF	Module 2
161	TraesCS6A02G131700	Whirly	Module 2
162	TraesCS6A02G149400	TUB	Module 2
164	TraesCS6A02G208900	NAC	Module 2
165	TraesCS6A02G255800	HD-Zip_IV	Module 2
166	TraesCS6A02G264200	bHLH	Module 2
167	TraesCS6A02G272800	TUB	Module 2
168	TraesCS6A02G311700	E2F/DP	Module 2
170	TraesCS6A02G358400	bHLH	Module 2
171	TraesCS6B02G022000	mTERF	Module 2
172	TraesCS6B02G023300	mTERF	Module 2
173	TraesCS6B02G023600	mTERF	Module 2
174	TraesCS6B02G024100	MADS_I	Module 2
175	TraesCS6B02G024400	mTERF	Module 2
176	TraesCS6B02G025800	mTERF	Module 2
177	TraesCS6B02G027600	mTERF	Module 2
178	TraesCS6B02G028000	mTERF	Module 2
179	TraesCS6B02G037100	mTERF	Module 2
180	TraesCS6B02G043300	mTERF	Module 2
181	TraesCS6B02G043600	mTERF	Module 2
182	TraesCS6B02G043800	mTERF	Module 2
183	TraesCS6B02G044900	mTERF	Module 2
184	TraesCS6B02G045400	mTERF	Module 2
185	TraesCS6B02G077100	mTERF	Module 2
187	TraesCS6B02G177300	TUB	Module 2
189	TraesCS6B02G267500	GRF	Module 2
190	TraesCS6B02G269700	HD-Zip_IV	Module 2
191	TraesCS6B02G274200	AP2/EREBP	Module 2
192	TraesCS6B02G300200	TUB	Module 2
193	TraesCS6B02G333200	mTERF	Module 2
194	TraesCS6B02G341900	E2F/DP	Module 2
197	TraesCS6B02G391100	bHLH	Module 2
199	TraesCS6D02G018300	mTERF	Module 2
200	TraesCS6D02G020200	mTERF	Module 2
201	TraesCS6D02G022000	mTERF	Module 2
203	TraesCS6D02G034600	mTERF	Module 2
204	TraesCS6D02G034900	mTERF	Module 2
205	TraesCS6D02G036500	mTERF	Module 2
206	TraesCS6D02G121500	Whirly	Module 2
207	TraesCS6D02G138700	TUB	Module 2
209	TraesCS6D02G192400	NAC	Module 2
210	TraesCS6D02G250700	bHLH	Module 2
211	TraesCS6D02G252800	TUB	Module 2
212	TraesCS6D02G291000	E2F/DP	Module 2
214	TraesCS6D02G341200	bHLH	Module 2
215	TraesCS7A02G031000	ABI3/VP1	Module 2
216	TraesCS7A02G059000	GRAS	Module 2
217	TraesCS7A02G062700	ABI3/VP1	Module 2
219	TraesCS7A02G165600	GRF	Module 2
220	TraesCS7A02G179800	ABI3/VP1	Module 2
222	TraesCS7A02G182700	mTERF	Module 2
223	TraesCS7A02G183200	mTERF	Module 2
224	TraesCS7A02G238500	E2F/DP	Module 2
225	TraesCS7A02G257400	FHA	Module 2
226	TraesCS7A02G281000	PLATZ	Module 2
227	TraesCS7A02G342600	MADS_I	Module 2
228	TraesCS7A02G382800	GRAS	Module 2
229	TraesCS7A02G393100	MADS_I	Module 2
230	TraesCS7A02G417300	ABI3/VP1	Module 2
231	TraesCS7A02G543300	bHLH	Module 2
234	TraesCS7B02G047400	MYB-related	Module 2
235	TraesCS7B02G048100	AP2/EREBP	Module 2
236	TraesCS7B02G070200	GRF	Module 2
237	TraesCS7B02G085000	ABI3/VP1	Module 2
238	TraesCS7B02G087500	mTERF	Module 2
239	TraesCS7B02G088200	mTERF	Module 2
240	TraesCS7B02G103500	E2F/DP	Module 2
241	TraesCS7B02G106700	mTERF	Module 2
243	TraesCS7B02G149800	mTERF	Module 2
244	TraesCS7B02G154300	FHA	Module 2
246	TraesCS7B02G200700	GARP_G2-like	Module 2
247	TraesCS7B02G211300	MADS_I	Module 2
248	TraesCS7B02G377000	CCAAT_HAP5	Module 2
250	TraesCS7D02G053600	GRAS	Module 2
252	TraesCS7D02G166400	GRF	Module 2
253	TraesCS7D02G170000	GeBP	Module 2
254	TraesCS7D02G181300	ABI3/VP1	Module 2
255	TraesCS7D02G184000	mTERF	Module 2
256	TraesCS7D02G184200	mTERF	Module 2
257	TraesCS7D02G185300	mTERF	Module 2
258	TraesCS7D02G199600	E2F/DP	Module 2
260	TraesCS7D02G245200	SBP	Module 2
261	TraesCS7D02G258200	FHA	Module 2
262	TraesCS7D02G294400	GARP_G2-like	Module 2
263	TraesCS7D02G379200	GRAS	Module 2
264	TraesCS7D02G448700	mTERF	Module 2
265	TraesCS7D02G512600	AP2/EREBP	Module 2
266	TraesCS7D02G529200	bHLH	Module 2
267	TraesCSU02G075300	ABI3/VP1	Module 2
15	TraesCS1B02G442000	CCAAT_Dr1	Module 28
21	TraesCS1D02G197300	HD-Zip_IV	Module 28
59	TraesCS2D02G306100	C3H	Module 28
63	TraesCS3A02G105800	MYB-related	Module 28
86	TraesCS3D02G193100	C2C2_Dof	Module 28
98	TraesCS4A02G276700	C3H	Module 28
102	TraesCS4A02G357900	ABI3/VP1	Module 28
103	TraesCS4A02G358000	ABI3/VP1	Module 28
134	TraesCS5A02G143400	C3H	Module 28
139	TraesCS5B02G241500	mTERF	Module 28
143	TraesCS5B02G452800	FHA	Module 28
149	TraesCS5D02G128700	MYB-related	Module 28
150	TraesCS5D02G133600	E2F/DP	Module 28
158	TraesCS6A02G031800	mTERF	Module 28
163	TraesCS6A02G195500	E2F/DP	Module 28
169	TraesCS6A02G329300	GeBP	Module 28
186	TraesCS6B02G160100	Whirly	Module 28
188	TraesCS6B02G233700	E2F/DP	Module 28
195	TraesCS6B02G360100	GeBP	Module 28
202	TraesCS6D02G034400	mTERF	Module 28
208	TraesCS6D02G182600	E2F/DP	Module 28
213	TraesCS6D02G308200	GeBP	Module 28
221	TraesCS7A02G182600	mTERF	Module 28
233	TraesCS7B02G026300	bHLH	Module 28
245	TraesCS7B02G180100	PLATZ	Module 28
38	TraesCS2A02G506500	tify	Module 41
88	TraesCS4A02G053000	ABI3/VP1	Module 41
91	TraesCS4A02G082400	C3H	Module 41
129	TraesCS4D02G222000	C3H	Module 41
133	TraesCS5A02G099000	NAC	Module 41
135	TraesCS5A02G203200	GARP_G2-like	Module 41
140	TraesCS5B02G307000	bHLH	Module 41
148	TraesCS5D02G111300	NAC	Module 41
152	TraesCS5D02G454900	FHA	Module 41
196	TraesCS6B02G366200	bHLH	Module 41
198	TraesCS6B02G433100	NAC	Module 41
218	TraesCS7A02G126400	Zinc finger, MIZ type	Module 41
232	TraesCS7B02G025700	Zinc finger, MIZ type	Module 41
242	TraesCS7B02G116300	NAC	Module 41
249	TraesCS7B02G402300	SBP	Module 41
251	TraesCS7D02G124300	Zinc finger, MIZ type	Module 41
259	TraesCS7D02G211400	NAC	Module 41
