## Supplementary material for "A co-expression network in hexaploid wheat reveals mostly balanced expression and lack of significant gene loss of homeologous meiotic genes upon polyploidization": S19 Table. Gene category assignment based on the sub-genome of origin and triad description

### Sheet: Sheet1
S19 Table. Gene category assignment based on the sub-genome of origin and triad description.
Gene sub-genome	Triad description	Gene category
A	Balanced	Balanced
B	Balanced	Balanced
D	Balanced	Balanced
A	A.dominant	Dominant
A	B.suppressed	Dominant
A	D.suppressed	Dominant
B	B.dominant	Dominant
B	A.suppressed	Dominant
B	D.suppressed	Dominant
D	D.dominant	Dominant
D	A.suppressed	Dominant
D	B.suppressed	Dominant
A	B.dominant	Suppressed
A	D.dominant	Suppressed
A	A.suppressed	Suppressed
B	A.dominant	Suppressed
B	D.dominant	Suppressed
B	B.suppressed	Suppressed
D	A.dominant	Suppressed
D	B.dominant	Suppressed
D	D.suppressed	Suppressed
